# The transcriptome of acute dehydration in Myeloid Leukemia cells

**DOI:** 10.1101/2022.09.23.509183

**Authors:** David B. Mark Welch, Travis J. Gould, Ada L. Olins, Donald E. Olins

**Author notes:** Corresponding Author (DEO).

## Abstract

Live human myeloid leukemia (HL-60/S4) cells exposed to acute hyperosmotic stress with sucrose undergo dehydration and cell shrinkage. Interphase chromatin and mitotic chromosomes congeal, and exhibit altered phase separation (demixing) of chromatin-associated proteins. To investigate concurrent changes in the transcriptome, we exposed exponentially growing HL-60/S4 cells to acute hyperosmotic stress (∼600 milliOsmolar) for 30 and 60 minutes by addition of sucrose to the culture medium. We employed RNA-Seq of polyA mRNA to identify genes with significantly increased or decreased transcript levels relative to untreated control cells (i.e., differential gene expression). These identified genes were examined for over-representation of Gene Ontology (GO) terms. In hyperosmotically-stressed cells, multiple GO terms associated with transcription, translation, mitochondrial function and proteosome activity, as well as the gene set “replication-dependent histones”, were over-represented among genes with increased transcript levels; whereas, genes with decreased transcript levels were over-represented in various GO terms for transcription repressors. The overall transcriptome profiles of these stressed cells suggest a rapid acquisition of cellular rebuilding, a futile homeostatic response, as these cells are ultimately doomed to a dehydrated death.

“Do not go gentle into that good night

Rage, rage against the dying of the light”

Dylan Thomas (1914-1953)
