## Supplementary material for "The transcriptome of acute dehydration in Myeloid Leukemia cells": S2_Table Biol

### Sheet: UpIn30
WebGestalt output from genes with significantly increased transcript levels after 30 minutes. 2541 genes mapped. Size: number of human genes in gene set; Expect: expected nuber of genes mapped to gene set; Ratio: number of genes mapped over expected; P value: single test significance; FDR: false discovery rate based on BH multiple correction; % GO: percent of genes in GO term mapped; % mapped: pe…
Gene Set	Description	Size	Expect	Ratio	P Value	FDR	% of GO	% of Mapped
GO:0009259	ribonucleotide metabolic process	500	85.804	1.9463	0	0	0.334001	0.0657223
GO:0036230	granulocyte activation	500	85.804	2.1561	0	0	0.370004	0.0728068
GO:0002446	neutrophil mediated immunity	496	85.118	2.15	0	0	0.368959	0.0720203
GO:0006397	mRNA processing	487	83.573	2.1658	0	0	0.371668	0.0712327
GO:0006091	generation of precursor metabolites and energy	469	80.484	2.0377	0	0	0.349685	0.0645424
GO:0022613	ribonucleoprotein complex biogenesis	440	75.508	2.9931	0	0	0.513643	0.0889425
GO:0008380	RNA splicing	417	71.561	2.4455	0	0	0.41967	0.0688715
GO:0006605	protein targeting	412	70.703	2.8146	0	0	0.483011	0.0783159
GO:0034470	ncRNA processing	367	62.98	2.7787	0	0	0.476846	0.0688715
GO:0006401	RNA catabolic process	341	58.518	2.4266	0	0	0.416422	0.0558834
GO:0032984	protein-containing complex disassembly	323	55.429	2.2551	0	0	0.386991	0.0491924
GO:0009123	nucleoside monophosphate metabolic process	321	55.086	2.3781	0	0	0.4081	0.0515545
GO:0090150	establishment of protein localization to membrane	313	53.713	2.6064	0	0	0.447277	0.0550955
GO:0009141	nucleoside triphosphate metabolic process	304	52.169	2.3769	0	0	0.407896	0.0487999
GO:0071826	ribonucleoprotein complex subunit organization	245	42.044	2.9255	0	0	0.50204	0.048406
GO:0016072	rRNA metabolic process	236	40.499	3.0618	0	0	0.525423	0.0487996
GO:0006457	protein folding	210	36.038	2.4419	0	0	0.419053	0.0346325
GO:0006413	translational initiation	192	32.949	3.7634	0	0	0.645835	0.0487998
GO:0006399	tRNA metabolic process	183	31.404	2.643	0	0	0.453556	0.0326646
GO:0140053	mitochondrial gene expression	159	27.286	3.9948	0	0	0.685548	0.0428973
GO:0070972	protein localization to endoplasmic reticulum	137	23.51	4.2535	0	0	0.729925	0.0393545
GO:0006414	translational elongation	133	22.824	4.1185	0	0	0.706772	0.0369936
GO:0033108	mitochondrial respiratory chain complex assembly	96	16.474	4.0669	0	0	0.697897	0.0263668
GO:0002181	cytoplasmic translation	92	15.788	3.8004	0	0	0.652182	0.023613
GO:0010257	NADH dehydrogenase complex assembly	64	10.983	4.3704	0	0	0.750002	0.0188902
GO:0006403	RNA localization	228	39.127	2.1469	6.3927e-13	2.0899e-11	0.368429	0.0330585
GO:0010498	proteasomal protein catabolic process	449	77.052	1.7391	1.2043e-11	3.7669e-10	0.298444	0.0527356
GO:0070585	protein localization to mitochondrion	137	23.51	2.4245	1.2409e-11	3.7669e-10	0.416058	0.0224321
GO:0006289	nucleotide-excision repair	110	18.877	2.5958	1.7696e-11	5.1867e-10	0.445463	0.0192841
GO:0044772	mitotic cell cycle phase transition	487	83.573	1.6871	3.9116e-11	1.1083e-09	0.28952	0.0554884
GO:0010608	posttranscriptional regulation of gene expression	486	83.401	1.6786	6.8021e-11	1.8651e-09	0.28806	0.0550952
GO:0071806	protein transmembrane transport	65	11.155	3.0481	1.0111e-10	2.6857e-09	0.523101	0.0133812
GO:0071166	ribonucleoprotein complex localization	128	21.966	2.3673	2.7793e-10	7.1589e-09	0.406251	0.0204644
GO:0006839	mitochondrial transport	237	40.671	1.967	3.418e-10	8.5451e-09	0.337552	0.0314836
GO:0009451	RNA modification	152	26.084	2.2235	4.9373e-10	1.199e-08	0.381564	0.0228248
GO:0017004	cytochrome complex assembly	34	5.8347	3.7706	8.7254e-10	2.0602e-08	0.647068	0.00865813
GO:0006732	coenzyme metabolic process	354	60.749	1.6955	1.3056e-08	2.9994e-07	0.29096	0.0405352
GO:0042769	DNA damage response, detection of DNA damage	39	6.6927	3.2872	3.3514e-08	7.4965e-07	0.564109	0.0086581
GO:0051169	nuclear transport	356	61.092	1.6696	3.6469e-08	7.9484e-07	0.286515	0.0401414
GO:0031123	RNA 3'-end processing	141	24.197	2.1077	4.2985e-08	9.1343e-07	0.361702	0.0200708
GO:1901987	regulation of cell cycle phase transition	386	66.241	1.6304	5.7126e-08	1.1094e-06	0.279791	0.0425027
GO:0032200	telomere organization	146	25.055	2.0755	5.7155e-08	1.1094e-06	0.356176	0.020465
GO:0070646	protein modification by small protein removal	288	49.423	1.7198	1.2126e-07	2.1474e-06	0.295131	0.0334505
GO:0033044	regulation of chromosome organization	329	56.459	1.6649	1.436e-07	2.4911e-06	0.28571	0.0369928
GO:0009262	deoxyribonucleotide metabolic process	36	6.1779	3.0755	1.1658e-06	1.7384e-05	0.527781	0.00747742
GO:0035966	response to topologically incorrect protein	188	32.262	1.7978	2.5792e-06	3.536e-05	0.308514	0.0228259
GO:0043574	peroxisomal transport	69	11.841	2.3647	3.6286e-06	4.8193e-05	0.405803	0.0110194
GO:0007059	chromosome segregation	312	53.542	1.5502	1.5821e-05	0.00018596	0.266028	0.0326646
GO:0072350	tricarboxylic acid metabolic process	38	6.5211	2.7603	1.597e-05	0.00018596	0.473689	0.0070839
GO:0046390	ribose phosphate biosynthetic process	255	43.76	1.5996	2.3806e-05	0.00026625	0.274504	0.0275476
GO:0036260	RNA capping	34	5.8347	2.7422	5.2258e-05	0.00056227	0.470586	0.0062967
GO:0097193	intrinsic apoptotic signaling pathway	285	48.908	1.5335	5.8663e-05	0.0006233	0.263159	0.0295161
GO:0010821	regulation of mitochondrion organization	176	30.203	1.6555	0.0001324	0.001324	0.284097	0.0196777
GO:0042398	cellular modified amino acid biosynthetic process	45	7.7224	2.3309	0.00024202	0.0022409	0.400003	0.00708388
GO:0042176	regulation of protein catabolic process	370	63.495	1.3859	0.00062787	0.0051316	0.237832	0.0346311
GO:0009132	nucleoside diphosphate metabolic process	117	20.078	1.6436	0.0019476	0.01357	0.282053	0.0129871
GO:0006333	chromatin assembly or disassembly	155	26.599	1.5414	0.0023101	0.015584	0.264514	0.0161353
GO:0019058	viral life cycle	285	48.908	1.3699	0.0035282	0.02272	0.235084	0.0263672
GO:1902600	proton transmembrane transport	159	27.286	1.5026	0.0037998	0.024103	0.257861	0.0161354

### Sheet: UpIn60
WebGestalt output from genes with significantly increased transcript levels after 60 minutes. 2569 genes mapped. Size: number of human genes in gene set; Expect: expected nuber of genes mapped to gene set; Ratio: number of genes mapped over expected; P value: single test significance; FDR: false discovery rate based on BH multiple correction; % GO: percent of genes in GO term mapped; % mapped: pe…
Gene Set	Description	Size	Expect	Ratio	P Value	FDR	% of GO	% of Mapped
GO:0036230	granulocyte activation	500	86.75	2.0288	0	0	0.351997	0.0685085
GO:0002446	neutrophil mediated immunity	496	86.056	2.022	0	0	0.350817	0.0677327
GO:0006397	mRNA processing	487	84.494	2.1067	0	0	0.36551	0.069289
GO:0006091	generation of precursor metabolites and energy	469	81.371	2.0523	0	0	0.356072	0.0650049
GO:0022613	ribonucleoprotein complex biogenesis	440	76.34	2.9605	0	0	0.513647	0.0879738
GO:0008380	RNA splicing	417	72.349	2.3635	0	0	0.410064	0.0665616
GO:0006605	protein targeting	412	71.482	2.7	0	0	0.46845	0.0751271
GO:0034470	ncRNA processing	367	63.674	2.7641	0	0	0.479568	0.0685097
GO:0006401	RNA catabolic process	341	59.163	2.4339	0	0	0.422278	0.0560517
GO:0032984	protein-containing complex disassembly	323	56.04	2.4625	0	0	0.42724	0.0537168
GO:0009123	nucleoside monophosphate metabolic process	321	55.693	2.1906	0	0	0.380066	0.0474897
GO:0090150	establishment of protein localization to membrane	313	54.305	2.5412	0	0	0.440894	0.0537173
GO:0009141	nucleoside triphosphate metabolic process	304	52.744	2.2752	0	0	0.394747	0.046712
GO:0071826	ribonucleoprotein complex subunit organization	245	42.507	2.8466	0	0	0.493879	0.0471002
GO:0016072	rRNA metabolic process	236	40.946	2.9551	0	0	0.51271	0.0470999
GO:0006413	translational initiation	192	33.312	3.7824	0	0	0.656246	0.0490461
GO:0006399	tRNA metabolic process	183	31.75	2.6771	0	0	0.46447	0.033086
GO:0140053	mitochondrial gene expression	159	27.586	4.0962	0	0	0.710678	0.0439851
GO:0070972	protein localization to endoplasmic reticulum	137	23.769	4.3333	0	0	0.751812	0.0400927
GO:0006414	translational elongation	133	23.075	4.1169	0	0	0.714267	0.0369784
GO:0033108	mitochondrial respiratory chain complex assembly	96	16.656	3.9626	0	0	0.687511	0.0256913
GO:0002181	cytoplasmic translation	92	15.962	3.7589	0	0	0.652169	0.0233552
GO:0010257	NADH dehydrogenase complex assembly	64	11.104	4.3228	0	0	0.750006	0.0186845
GO:0006457	protein folding	210	36.435	2.3604	4.4409e-16	1.5728e-14	0.409529	0.0334765
GO:0009259	ribonucleotide metabolic process	500	86.75	1.8329	7.7716e-16	2.6423e-14	0.318008	0.0618934
GO:0006403	RNA localization	228	39.558	2.1235	1.1786e-12	3.8532e-11	0.368427	0.0326981
GO:0006289	nucleotide-excision repair	110	19.085	2.5675	2.6577e-11	8.367e-10	0.445461	0.0190739
GO:0010608	posttranscriptional regulation of gene expression	486	84.321	1.6722	7.4282e-11	2.255e-09	0.290127	0.0548858
GO:0044772	mitotic cell cycle phase transition	487	84.494	1.6688	8.7074e-11	2.5522e-09	0.289535	0.0548866
GO:0071166	ribonucleoprotein complex localization	128	22.208	2.3415	4.1748e-10	1.1829e-08	0.40625	0.0202414
GO:0010498	proteasomal protein catabolic process	449	77.901	1.6559	9.6309e-10	2.6407e-08	0.287297	0.0502126
GO:0070585	protein localization to mitochondrion	137	23.769	2.2298	2.2986e-09	6.1056e-08	0.386862	0.0206306
GO:0071806	protein transmembrane transport	65	11.277	2.8375	3.4807e-09	8.9654e-08	0.492284	0.0124556
GO:0009451	RNA modification	152	26.372	2.1235	6.6312e-09	1.6578e-07	0.368427	0.0217987
GO:0017004	cytochrome complex assembly	34	5.899	3.5599	8.9363e-09	2.1702e-07	0.617643	0.00817433
GO:0090305	nucleic acid phosphodiester bond hydrolysis	288	49.968	1.7811	9.5311e-09	2.2504e-07	0.309021	0.0346431
GO:1901987	regulation of cell cycle phase transition	386	66.971	1.6425	2.7014e-08	6.2058e-07	0.284974	0.0428182
GO:0006839	mitochondrial transport	237	41.119	1.824	4.6095e-08	1.0311e-06	0.31646	0.0291947
GO:0071824	protein-DNA complex subunit organization	242	41.987	1.8101	5.3749e-08	1.1715e-06	0.314052	0.0295838
GO:1901657	glycosyl compound metabolic process	141	24.463	2.0848	6.1929e-08	1.316e-06	0.361705	0.0198523
GO:0070646	protein modification by small protein removal	288	49.968	1.7011	1.9824e-07	3.9187e-06	0.295141	0.033087
GO:0042769	DNA damage response, detection of DNA damage	39	6.7665	3.1035	2.4592e-07	4.7507e-06	0.538457	0.00817432
GO:0032200	telomere organization	146	25.331	1.9739	5.7773e-07	1.0675e-05	0.342472	0.0194632
GO:0006732	coenzyme metabolic process	354	61.419	1.5956	6.7414e-07	1.2192e-05	0.276837	0.0381472
GO:0043574	peroxisomal transport	69	11.971	2.4224	1.3021e-06	2.2872e-05	0.420269	0.0112879
GO:0007059	chromosome segregation	312	54.132	1.5887	3.8619e-06	5.7589e-05	0.275639	0.0334759
GO:0072350	tricarboxylic acid metabolic process	38	6.593	2.8819	3.9969e-06	5.8576e-05	0.50001	0.00739602
GO:0035966	response to topologically incorrect protein	188	32.618	1.6862	3.5279e-05	0.00045435	0.292556	0.0214093
GO:0009262	deoxyribonucleotide metabolic process	36	6.246	2.5617	0.00014031	0.0016337	0.444455	0.00622825
GO:0046390	ribose phosphate biosynthetic process	255	44.242	1.5144	0.00020672	0.002282	0.262745	0.0260802
GO:0036260	RNA capping	34	5.899	2.5428	0.00024979	0.002654	0.441176	0.00583884
GO:0097193	intrinsic apoptotic signaling pathway	285	49.447	1.4763	0.00025552	0.0026814	0.256135	0.0284152
GO:0009132	nucleoside diphosphate metabolic process	117	20.299	1.7242	0.00055597	0.0051259	0.299141	0.0136238
GO:0042176	regulation of protein catabolic process	370	64.195	1.3864	0.00057247	0.0051766	0.24054	0.0346438
GO:0006333	chromatin assembly or disassembly	155	26.892	1.599	0.00082169	0.0070932	0.277421	0.0167382
GO:0010821	regulation of mitochondrion organization	176	30.536	1.5392	0.0011849	0.0095015	0.267051	0.0182955
GO:0016197	endosomal transport	212	36.782	1.4409	0.0029316	0.020766	0.249996	0.0206303
GO:0045930	negative regulation of mitotic cell cycle	256	44.416	1.3959	0.0030741	0.021018	0.242189	0.024134
GO:0019882	antigen processing and presentation	171	29.668	1.4494	0.006156	0.039049	0.251467	0.0167383

### Sheet: UpIn30v60
WebGestalt output from genes with significantly increased transcript levels from 30 to 60 minutes. Size: number of human genes in gene set; Expect: expected nuber of genes mapped to gene set; Ratio: number of genes mapped over expected; P value: single test significance; FDR: false discovery rate based on BH multiple correction.
Gene Set	Description	Size	Expect	Ratio	P Value	FDR
GO:0022613	ribonucleoprotein complex biogenesis	440	18.869	4.7166	0	0
GO:0006605	protein targeting	412	17.669	5.4899	0	0
GO:0034470	ncRNA processing	367	15.739	3.6852	0	0
GO:0006401	RNA catabolic process	341	14.624	5.8808	0	0
GO:0090150	establishment of protein localization to membrane	313	13.423	6.3324	0	0
GO:0071826	ribonucleoprotein complex subunit organization	245	10.507	4.7588	0	0
GO:0016072	rRNA metabolic process	236	10.121	4.8415	0	0
GO:0006413	translational initiation	192	8.2339	10.93	0	0
GO:0070972	protein localization to endoplasmic reticulum	137	5.8753	12.936	0	0
GO:0006414	translational elongation	133	5.7037	6.3117	0	0
GO:0002181	cytoplasmic translation	92	3.9454	10.392	0	0
GO:0140053	mitochondrial gene expression	159	6.8187	5.1329	6.6613e-16	4.7184e-14
GO:0010257	NADH dehydrogenase complex assembly	64	2.7446	7.2869	1.1e-12	7.1924e-11
GO:0033108	mitochondrial respiratory chain complex assembly	96	4.117	5.8295	1.3909e-12	8.4447e-11
GO:0006091	generation of precursor metabolites and energy	469	20.113	2.6848	3.1487e-11	1.7842e-09
GO:0009141	nucleoside triphosphate metabolic process	304	13.037	3.1449	6.6445e-11	3.5299e-09
GO:0009123	nucleoside monophosphate metabolic process	321	13.766	2.833	4.1942e-09	2.0971e-07
GO:0032984	protein-containing complex disassembly	323	13.852	2.8155	5.0053e-09	2.3636e-07
GO:0009259	ribonucleotide metabolic process	500	21.443	2.1919	3.6029e-07	1.6118e-05
GO:0010498	proteasomal protein catabolic process	449	19.255	2.2331	6.9687e-07	2.9617e-05
GO:0036230	granulocyte activation	500	21.443	2.0986	2.1119e-06	8.5481e-05
GO:0002446	neutrophil mediated immunity	496	21.271	2.0215	9.1859e-06	0.00035491
GO:0006839	mitochondrial transport	237	10.164	2.5581	1.0882e-05	0.00040216
GO:0010608	posttranscriptional regulation of gene expression	486	20.842	2.0151	1.2611e-05	0.00044662
GO:0070585	protein localization to mitochondrion	137	5.8753	3.0637	2.2528e-05	0.00076597
GO:0042769	DNA damage response, detection of DNA damage	39	1.6725	5.3811	3.0919e-05	0.0010108
GO:0006289	nucleotide-excision repair	110	4.7174	3.1797	6.9413e-05	0.0021852
GO:0071806	protein transmembrane transport	65	2.7875	3.9461	8.9662e-05	0.0027219
GO:1902600	proton transmembrane transport	159	6.8187	2.6398	0.00016182	0.0047429
GO:0034248	regulation of cellular amide metabolic process	385	16.511	1.9381	0.00027469	0.007783
GO:0034404	nucleobase-containing small molecule biosynthetic process	184	7.8909	2.4078	0.0003564	0.0097723
GO:1900115	extracellular regulation of signal transduction	33	1.4152	4.9463	0.00041587	0.011047
GO:0006457	protein folding	210	9.0059	2.2208	0.00071853	0.018507
GO:0019080	viral gene expression	62	2.6589	3.3849	0.0012301	0.030752
GO:0042176	regulation of protein catabolic process	370	15.867	1.8276	0.0013187	0.032024

### Sheet: DownIn30
WebGestalt output from genes with significantly decreased transcript levels after 30 minutes. 2074 genes mapped. Size: number of human genes in gene set; Expect: expected nuber of genes mapped to gene set; Ratio: number of genes mapped over expected; P value: single test significance; FDR: false discovery rate based on BH multiple correction; % GO: percent of genes in GO term mapped; % mapped: pe…
Gene Set	Description	Size	Expect	Ratio	P Value	FDR	% of GO	% of Mapped
GO:0016569	covalent chromatin modification	468	65.552	2.3188	0	0	0.324791	0.0732893
GO:0044843	cell cycle G1/S phase transition	247	34.597	2.428	8.8818e-16	3.7748e-13	0.340087	0.0405022
GO:0044772	mitotic cell cycle phase transition	487	68.214	1.9204	2.2204e-14	6.2913e-12	0.26899	0.0631621
GO:0018205	peptidyl-lysine modification	360	50.425	2.0823	3.4417e-14	7.3136e-12	0.291667	0.0506268
GO:0000209	protein polyubiquitination	255	35.718	2.2678	2.1527e-13	3.6596e-11	0.317652	0.0390556
GO:0040029	regulation of gene expression, epigenetic	258	36.138	2.2138	1.2572e-12	1.5342e-10	0.310086	0.0385739
GO:0030099	myeloid cell differentiation	379	53.086	1.9779	1.2634e-12	1.5342e-10	0.277042	0.0506262
GO:0010608	posttranscriptional regulation of gene expression	486	68.073	1.8216	6.1027e-12	6.4841e-10	0.255148	0.0597887
GO:0033044	regulation of chromosome organization	329	46.083	2.0181	7.3069e-12	6.901e-10	0.282675	0.0448409
GO:0042326	negative regulation of phosphorylation	423	59.249	1.8734	1.2507e-11	1.0631e-09	0.262404	0.0535184
GO:0009896	positive regulation of catabolic process	409	57.288	1.8852	1.5771e-11	1.2187e-09	0.264057	0.052073
GO:0051056	regulation of small GTPase mediated signal transduction	331	46.363	1.9628	6.4117e-11	4.5416e-09	0.274928	0.0438772
GO:0061919	process utilizing autophagic mechanism	473	66.253	1.7811	9.3678e-11	6.1251e-09	0.249478	0.0568964
GO:1902115	regulation of organelle assembly	209	29.274	2.2204	1.4055e-10	8.2122e-09	0.311005	0.0313404
GO:0051169	nuclear transport	356	49.865	1.9052	1.4492e-10	8.2122e-09	0.266862	0.0458066
GO:0008213	protein alkylation	174	24.372	2.3388	2.0678e-10	1.0985e-08	0.327593	0.0274837
GO:1901987	regulation of cell cycle phase transition	386	54.067	1.8496	2.8708e-10	1.4354e-08	0.259073	0.0482171
GO:0015931	nucleobase-containing compound transport	233	32.636	2.1142	4.2485e-10	1.9834e-08	0.296133	0.0332686
GO:1902532	negative regulation of intracellular signal transduction	495	69.334	1.7308	4.4334e-10	1.9834e-08	0.242431	0.0578608
GO:0034248	regulation of cellular amide metabolic process	385	53.927	1.8358	5.4757e-10	2.3272e-08	0.257141	0.0477335
GO:0030522	intracellular receptor signaling pathway	284	39.78	1.9859	6.438e-10	2.6059e-08	0.278166	0.0380902
GO:0045930	negative regulation of mitotic cell cycle	256	35.858	2.0358	8.6977e-10	3.3175e-08	0.285155	0.0351975
GO:0051348	negative regulation of transferase activity	266	37.258	2.013	8.9769e-10	3.3175e-08	0.281956	0.0361622
GO:0043087	regulation of GTPase activity	472	66.113	1.7092	3.1241e-09	1.0805e-07	0.239407	0.0544843
GO:0010948	negative regulation of cell cycle process	278	38.939	1.9518	3.1781e-09	1.0805e-07	0.273385	0.0366447
GO:0018209	peptidyl-serine modification	305	42.721	1.896	4.2091e-09	1.3761e-07	0.265571	0.0390545
GO:0016311	dephosphorylation	461	64.572	1.7035	6.1781e-09	1.945e-07	0.238608	0.0530368
GO:0034504	protein localization to nucleus	267	37.398	1.952	6.4553e-09	1.9596e-07	0.273412	0.0351981
GO:0071900	regulation of protein serine/threonine kinase activity	497	69.614	1.6663	9.1346e-09	2.6266e-07	0.233396	0.0559295
GO:0007265	Ras protein signal transduction	437	61.21	1.7154	9.2705e-09	2.6266e-07	0.240274	0.0506266
GO:1903706	regulation of hemopoiesis	389	54.487	1.7619	9.7688e-09	2.6785e-07	0.246788	0.0462877
GO:0018210	peptidyl-threonine modification	114	15.968	2.505	1.1405e-08	3.0296e-07	0.350876	0.0192863
GO:0043543	protein acylation	238	33.336	1.9798	1.8664e-08	4.7409e-07	0.277305	0.0318219
GO:0198738	cell-cell signaling by wnt	459	64.292	1.6798	1.8964e-08	4.7409e-07	0.235289	0.0520722
GO:0046777	protein autophosphorylation	225	31.515	1.999	2.6309e-08	6.2792e-07	0.279993	0.0303754
GO:0048872	homeostasis of number of cells	245	34.317	1.9524	2.6594e-08	6.2792e-07	0.273471	0.032305
GO:0016458	gene silencing	202	28.294	2.0499	3.5322e-08	8.1146e-07	0.287128	0.0279652
GO:0072331	signal transduction by p53 class mediator	218	30.535	1.9977	4.4758e-08	1.0012e-06	0.279815	0.0294117
GO:0032147	activation of protein kinase activity	321	44.962	1.8015	4.9888e-08	1.0873e-06	0.252333	0.0390545
GO:1903311	regulation of mRNA metabolic process	266	37.258	1.8788	6.9761e-08	1.4824e-06	0.263159	0.0337514
GO:0042176	regulation of protein catabolic process	370	51.825	1.7173	1.189e-07	2.4062e-06	0.240538	0.0429118
GO:0008214	protein dealkylation	33	4.6223	3.6778	3.5907e-07	6.4796e-06	0.515148	0.00819667
GO:0006403	RNA localization	228	31.936	1.8788	5.9075e-07	9.4743e-06	0.263164	0.0289303
GO:0032386	regulation of intracellular transport	422	59.109	1.5903	2.1169e-06	2.999e-05	0.222751	0.0453235
GO:0042770	signal transduction in response to DNA damage	131	18.349	2.071	5.9342e-06	7.8814e-05	0.290082	0.0183225
GO:0032259	methylation	346	48.464	1.6094	9.7102e-06	0.00012506	0.225428	0.0376075
GO:0062012	regulation of small molecule metabolic process	344	48.184	1.5773	2.6385e-05	0.00031588	0.220932	0.0366445
GO:0009755	hormone-mediated signaling pathway	237	33.196	1.6869	4.3278e-05	0.00049711	0.23628	0.0270002
GO:0016197	endosomal transport	212	29.695	1.7175	5.6883e-05	0.00063619	0.240572	0.0245907
GO:0051052	regulation of DNA metabolic process	405	56.728	1.4984	6.5225e-05	0.00072002	0.20988	0.0409842
GO:0032606	type I interferon production	113	15.828	1.9586	0.00013111	0.0012959	0.274343	0.0149473
GO:0032886	regulation of microtubule-based process	204	28.574	1.6448	0.00031975	0.0028213	0.230385	0.0226608
GO:0060491	regulation of cell projection assembly	199	27.874	1.6503	0.00034036	0.002893	0.231158	0.0221796
GO:0017038	protein import	211	29.555	1.6241	0.00037847	0.0031233	0.227489	0.0231438
GO:0038127	ERBB signaling pathway	141	19.75	1.7722	0.0004204	0.0033711	0.248234	0.0168761
GO:0000910	cytokinesis	159	22.271	1.7063	0.00054476	0.0042095	0.239	0.0183226
GO:0006644	phospholipid metabolic process	470	65.832	1.3823	0.00068498	0.0050193	0.193616	0.0438764
GO:0043620	regulation of DNA-templated transcription in response to stress	78	10.925	2.0137	0.00078743	0.0057206	0.282047	0.0106074
GO:0007034	vacuolar transport	130	18.209	1.7025	0.0017526	0.011201	0.238468	0.0149474
GO:0090287	regulation of cellular response to growth factor stimulus	256	35.858	1.4781	0.0019754	0.012256	0.207038	0.0255553
GO:2001233	regulation of apoptotic signaling pathway	385	53.927	1.3722	0.0025231	0.015319	0.192204	0.0356792
GO:0051648	vesicle localization	305	42.721	1.4045	0.0036088	0.020726	0.196727	0.0289304
GO:0098781	ncRNA transcription	104	14.567	1.7162	0.0041545	0.023232	0.240384	0.0120539
GO:0090130	tissue migration	283	39.639	1.4127	0.0042287	0.023493	0.197873	0.027
GO:0009314	response to radiation	443	62.051	1.3215	0.0044331	0.024469	0.185102	0.0395373
GO:0003007	heart morphogenesis	250	35.017	1.4279	0.0053363	0.028349	0.200003	0.0241084
GO:0003158	endothelium development	117	16.388	1.6475	0.0053967	0.028492	0.230763	0.013018
GO:0002694	regulation of leukocyte activation	481	67.373	1.2913	0.0065365	0.032302	0.180871	0.0419473
GO:0010975	regulation of neuron projection development	475	66.533	1.2926	0.0066467	0.032657	0.181054	0.041466
GO:0010821	regulation of mitochondrion organization	176	24.652	1.5009	0.0067615	0.032842	0.210228	0.01784
GO:0031667	response to nutrient levels	483	67.653	1.286	0.0072992	0.034661	0.180128	0.0419488
GO:0035690	cellular response to drug	349	48.884	1.3297	0.0091127	0.040554	0.186249	0.0313409

### Sheet: DownIn60
S2 Table Biol. WebGestalt output from genes with significantly decreased transcript levels after 60 minutes. 2270 genes mapped. Size: number of human genes in gene set; Expect: expected nuber of genes mapped to gene set; Ratio: number of genes mapped over expected; P value: single test significance; FDR: false discovery rate based on BH multiple correction; % GO: percent of genes in GO term mappe…
Gene Set	Description	Size	Expect	Ratio	P Value	FDR	% of GO	% of Mapped
GO:0016569	covalent chromatin modification	468	71.747	2.2301	0	0	0.341887	0.0704859
GO:0044843	cell cycle G1/S phase transition	247	37.867	2.324	1.9984e-15	7.5495e-13	0.356287	0.0387678
GO:0033044	regulation of chromosome organization	329	50.438	2.1214	2.6645e-15	7.5495e-13	0.325225	0.0471362
GO:0040029	regulation of gene expression, epigenetic	258	39.553	2.2754	4.2188e-15	8.1786e-13	0.348833	0.0396471
GO:0044772	mitotic cell cycle phase transition	487	74.66	1.8886	5.7732e-15	8.1786e-13	0.289534	0.0621158
GO:0000209	protein polyubiquitination	255	39.093	2.2766	5.7732e-15	8.1786e-13	0.349016	0.0392067
GO:0051169	nuclear transport	356	54.577	2.0338	2.1649e-14	2.6288e-12	0.311794	0.0488981
GO:0010608	posttranscriptional regulation of gene expression	486	74.507	1.8656	2.5979e-14	2.7603e-12	0.286009	0.0612336
GO:0009896	positive regulation of catabolic process	409	62.702	1.9138	2.3448e-13	2.2145e-11	0.293396	0.052863
GO:0018205	peptidyl-lysine modification	360	55.19	1.975	3.2296e-13	2.6392e-11	0.302778	0.0480177
GO:0030099	myeloid cell differentiation	379	58.103	1.9448	3.6904e-13	2.6392e-11	0.29815	0.0497792
GO:0015931	nucleobase-containing compound transport	233	35.72	2.2396	3.7259e-13	2.6392e-11	0.343341	0.0352416
GO:1902115	regulation of organelle assembly	209	32.041	2.2471	4.6764e-12	3.0576e-10	0.344494	0.0317178
GO:1903311	regulation of mRNA metabolic process	266	40.779	2.0599	1.568e-11	9.5201e-10	0.315792	0.0370047
GO:1901987	regulation of cell cycle phase transition	386	59.176	1.8589	1.7808e-11	1.0091e-09	0.28498	0.0484591
GO:0045930	negative regulation of mitotic cell cycle	256	39.246	2.0639	3.241e-11	1.7218e-09	0.316406	0.0356827
GO:0034248	regulation of cellular amide metabolic process	385	59.023	1.8298	7.6907e-11	3.8454e-09	0.28052	0.0475772
GO:0008213	protein alkylation	174	26.675	2.2868	8.7859e-11	4.1489e-09	0.350577	0.0268724
GO:0006403	RNA localization	228	34.954	2.0885	1.6576e-10	7.4154e-09	0.320182	0.0321592
GO:0010948	negative regulation of cell cycle process	278	42.619	1.9475	4.7369e-10	1.9368e-08	0.298563	0.0365641
GO:0016458	gene silencing	202	30.968	2.1312	4.7849e-10	1.9368e-08	0.326728	0.0290745
GO:0061919	process utilizing autophagic mechanism	473	72.514	1.6962	7.6232e-10	2.9453e-08	0.260039	0.0541842
GO:0045787	positive regulation of cell cycle	374	57.336	1.779	1.4238e-09	5.2619e-08	0.272729	0.0449342
GO:1903706	regulation of hemopoiesis	389	59.636	1.7439	3.2125e-09	1.1377e-07	0.26735	0.0458146
GO:0030522	intracellular receptor signaling pathway	284	43.539	1.8834	3.469e-09	1.1794e-07	0.288737	0.0361239
GO:1902532	negative regulation of intracellular signal transduction	495	75.886	1.6472	3.8848e-09	1.27e-07	0.252524	0.0550658
GO:0044380	protein localization to cytoskeleton	53	8.1252	3.1999	8.1617e-09	2.5694e-07	0.490563	0.0114537
GO:0016311	dephosphorylation	461	70.674	1.6555	9.0826e-09	2.7572e-07	0.253798	0.0515422
GO:0034504	protein localization to nucleus	267	40.933	1.8811	1.0988e-08	3.2009e-07	0.288386	0.0339203
GO:0018209	peptidyl-serine modification	305	46.758	1.8179	1.1297e-08	3.2009e-07	0.278693	0.0374455
GO:0042326	negative regulation of phosphorylation	423	64.848	1.6808	1.2213e-08	3.3488e-07	0.257675	0.0480161
GO:0051056	regulation of small GTPase mediated signal transduction	331	50.744	1.7736	1.5463e-08	4.1075e-07	0.271902	0.0396474
GO:0000075	cell cycle checkpoint	216	33.114	1.9629	2.5608e-08	6.596e-07	0.300923	0.0286341
GO:0007265	Ras protein signal transduction	437	66.995	1.6419	4.0579e-08	1.0145e-06	0.251714	0.0484577
GO:0018210	peptidyl-threonine modification	114	17.477	2.346	4.5877e-08	1.1142e-06	0.359658	0.0180621
GO:0010498	proteasomal protein catabolic process	449	68.834	1.6271	5.1403e-08	1.2137e-06	0.249443	0.0493391
GO:0071166	ribonucleoprotein complex localization	128	19.623	2.2422	6.975e-08	1.6024e-06	0.34374	0.0193827
GO:0072331	signal transduction by p53 class mediator	218	33.421	1.915	9.11e-08	2.0378e-06	0.293584	0.0281944
GO:0198738	cell-cell signaling by wnt	459	70.367	1.6059	9.46e-08	2.0618e-06	0.246193	0.0497808
GO:0006397	mRNA processing	487	74.66	1.5805	1.2368e-07	2.5615e-06	0.2423	0.0519824
GO:0043087	regulation of GTPase activity	472	72.36	1.5893	1.3129e-07	2.5953e-06	0.243648	0.0506616
GO:0042176	regulation of protein catabolic process	370	56.723	1.6219	9.2613e-07	1.4313e-05	0.248646	0.0405282
GO:0032386	regulation of intracellular transport	422	64.695	1.5766	9.9836e-07	1.4888e-05	0.241702	0.0449331
GO:0032147	activation of protein kinase activity	321	49.211	1.646	2.2188e-06	2.9469e-05	0.252341	0.0356834
GO:0042770	signal transduction in response to DNA damage	131	20.083	2.0415	3.1145e-06	3.9513e-05	0.312973	0.0180614
GO:1902850	microtubule cytoskeleton organization involved in mitosis	132	20.236	2.0261	3.857e-06	4.7421e-05	0.310607	0.0180617
GO:0002521	leukocyte differentiation	496	76.04	1.4861	5.5883e-06	6.5328e-05	0.227829	0.0497811
GO:0008214	protein dealkylation	33	5.0591	3.1626	7.57e-06	8.2493e-05	0.484846	0.00704842
GO:0032200	telomere organization	146	22.383	1.9211	1.0294e-05	0.00010937	0.29452	0.0189427
GO:0000910	cytokinesis	159	24.376	1.8461	1.9935e-05	0.00019256	0.283022	0.019824
GO:0006302	double-strand break repair	218	33.421	1.7055	2.2844e-05	0.00021817	0.261466	0.0251099
GO:0016482	cytosolic transport	157	24.069	1.8281	3.1902e-05	0.00029799	0.280258	0.0193835
GO:0062012	regulation of small molecule metabolic process	344	52.737	1.5359	3.4619e-05	0.00031985	0.235462	0.0356823
GO:0006513	protein monoubiquitination	67	10.271	2.2392	9.208e-05	0.00077493	0.343266	0.0101316
GO:0060491	regulation of cell projection assembly	199	30.508	1.6717	0.00010469	0.00087241	0.256283	0.0224671
GO:0017038	protein import	211	32.348	1.6385	0.00013557	0.0011188	0.251195	0.023349
GO:0009755	hormone-mediated signaling pathway	237	36.333	1.5963	0.00014455	0.0011701	0.244719	0.0255499
GO:0043620	regulation of DNA-templated transcription in response to stress	78	11.958	2.0907	0.00016402	0.0012909	0.32052	0.0110135
GO:0007034	vacuolar transport	130	19.93	1.8063	0.00020821	0.0015662	0.27692	0.0158588
GO:1902903	regulation of supramolecular fiber organization	329	50.438	1.4473	0.00055206	0.003695	0.221881	0.0321581
GO:0009299	mRNA transcription	25	3.8326	2.8701	0.00059182	0.0038696	0.439998	0.00484579
GO:0009791	post-embryonic development	89	13.644	1.9056	0.00062718	0.0040387	0.292135	0.0114537
GO:0060541	respiratory system development	193	29.588	1.5885	0.00066054	0.00419	0.243526	0.0207051
GO:0098781	ncRNA transcription	104	15.944	1.8189	0.00073031	0.0045311	0.278851	0.0127756
GO:2001233	regulation of apoptotic signaling pathway	385	59.023	1.3893	0.0009789	0.0056991	0.212989	0.0361236
GO:0038127	ERBB signaling pathway	141	21.616	1.6654	0.0010973	0.0062598	0.255314	0.0158587
GO:0002764	immune response-regulating signaling pathway	485	74.353	1.3315	0.0013887	0.0076761	0.204126	0.0436128
GO:0051961	negative regulation of nervous system development	297	45.532	1.4056	0.0024892	0.012901	0.215487	0.0281937
GO:0060840	artery development	83	12.724	1.8076	0.0026986	0.013736	0.277107	0.0101321
GO:0090287	regulation of cellular response to growth factor stimulus	256	39.246	1.4269	0.0031817	0.015454	0.21875	0.0246697
GO:0006333	chromatin assembly or disassembly	155	23.762	1.5571	0.0033669	0.016036	0.238708	0.0162995
GO:0010821	regulation of mitochondrion organization	176	26.982	1.5195	0.0033769	0.016036	0.23295	0.0180613
GO:0006644	phospholipid metabolic process	470	72.054	1.3046	0.0033981	0.016047	0.200004	0.0414104
GO:0035148	tube formation	145	22.229	1.5745	0.0035231	0.016454	0.241376	0.0154183
GO:0034330	cell junction organization	285	43.692	1.3961	0.0036323	0.016871	0.214029	0.0268715
GO:0051648	vesicle localization	305	46.758	1.3687	0.0047446	0.021566	0.209828	0.0281928
GO:0003158	endothelium development	117	17.937	1.6168	0.0050216	0.022584	0.247868	0.0127756
GO:0009314	response to radiation	443	67.914	1.2957	0.005429	0.024035	0.198637	0.0387648
GO:0001667	ameboidal-type cell migration	381	58.41	1.3183	0.0057594	0.025365	0.202105	0.0339215
GO:0048732	gland development	434	66.535	1.2926	0.0063418	0.027644	0.198164	0.0378868
GO:0031667	response to nutrient levels	483	74.047	1.256	0.010375	0.041996	0.192553	0.0409705
GO:0006353	DNA-templated transcription, termination	73	11.191	1.6977	0.012286	0.049028	0.26026	0.00836959
GO:0010975	regulation of neuron projection development	475	72.82	1.2497	0.012688	0.04993	0.191586	0.0400895
