## Supplementary material for "The transcriptome of acute dehydration in Myeloid Leukemia cells": S3_Table Cell

### Sheet: UpIn30
WebGestalt output from genes with significantly increased transcript levels after 30 minutes. 1990 genes mapped. Size: number of human genes in gene set; Expect: expected nuber of genes mapped to gene set; Ratio: number of genes mapped over expected; P value: single test significance; FDR: false discovery rate based on BH multiple correction; % GO: percent of genes in GO term mapped; % mapped: pe…
Gene Set	Description	Size	Expect	Ratio	P Value	FDR	% of GO	% of Mapped
GO:0005759	mitochondrial matrix	462	91.226	2.5322	0	0	0.500005	0.116082
GO:0005743	mitochondrial inner membrane	455	89.844	2.7047	0	0	0.534068	0.122111
GO:0031983	vesicle lumen	337	66.544	2.0588	0	0	0.406531	0.0688446
GO:0098798	mitochondrial protein complex	266	52.524	3.2937	0	0	0.65037	0.0869338
GO:0044445	(cytosolic part)	244	48.18	2.6567	0	0	0.524589	0.0643215
GO:0005840	ribosome	229	45.218	3.9365	0	0	0.777295	0.0894476
GO:0044455	(mitochondrial membrane part)	229	45.218	2.6317	0	0	0.519652	0.0597991
GO:0101002	ficolin-1-rich granule	183	36.135	2.5183	0	0	0.497261	0.045728
GO:1990204	oxidoreductase complex	107	21.128	3.0291	0	0	0.59812	0.0321602
GO:0070469	respiratory chain	100	19.746	3.4944	0	0	0.690004	0.0346736
GO:0030964	NADH dehydrogenase complex	51	10.07	3.8727	0	0	0.764668	0.019597
GO:1905368	peptidase complex	89	17.574	3.0158	2.2204e-16	3.1826e-15	0.595502	0.026633
GO:0005681	spliceosomal complex	176	34.753	2.3595	4.4409e-16	5.8756e-15	0.465907	0.0412059
GO:0005766	primary lysosome	155	30.606	2.3198	1.2745e-13	1.5659e-12	0.458063	0.0356783
GO:0030684	preribosome	73	14.415	2.9831	1.7941e-13	2.0573e-12	0.58906	0.0216087
GO:0120114	Sm-like protein family complex	75	14.809	2.9035	6.5992e-13	7.0941e-12	0.573306	0.021607
GO:0005844	polysome	73	14.415	2.8443	5.7183e-12	5.7856e-11	0.561652	0.0206033
GO:0031970	organelle envelope lumen	87	17.179	2.5031	4.4765e-10	4.2776e-09	0.494262	0.0216084
GO:0005732	small nucleolar ribonucleoprotein complex	21	4.1467	3.8585	3.7373e-08	3.2154e-07	0.761907	0.00804022
GO:0005775	vacuolar lumen	170	33.568	1.9066	3.7389e-08	3.2154e-07	0.376475	0.0321612
GO:0030055	cell-substrate junction	411	81.156	1.5156	3.1393e-07	2.5713e-06	0.29927	0.0618091
GO:0043209	myelin sheath	158	31.199	1.8591	4.3769e-07	3.422e-06	0.367102	0.0291468
GO:0044452	nucleolar part	178	35.148	1.764	1.4447e-06	1.0803e-05	0.348321	0.0311563
GO:0070069	cytochrome complex	34	6.7136	2.8301	3.2837e-06	2.3533e-05	0.558828	0.00954782
GO:0101031	chaperone complex	21	4.1467	3.3762	3.7392e-06	2.5726e-05	0.666671	0.00703522
GO:0048770	pigment granule	105	20.733	1.881	2.4025e-05	0.00015893	0.371417	0.0195974
GO:0098687	chromosomal region	331	65.359	1.4535	4.4256e-05	0.00028193	0.287007	0.0477383
GO:0005793	endoplasmic reticulum-Golgi intermediate compartment	122	24.09	1.7019	0.0002054	0.0012617	0.336056	0.0206024
GO:0009295	nucleoid	43	8.4908	2.2377	0.00022714	0.0013472	0.441857	0.00954767
GO:0016607	nuclear speck	383	75.627	1.3619	0.00033841	0.0019402	0.26892	0.051757
GO:0042579	microbody	137	27.052	1.5895	0.00076196	0.0042276	0.313862	0.0216076
GO:0070820	tertiary granule	163	32.186	1.4913	0.0018136	0.0097479	0.294472	0.0241201
GO:1905348	endonuclease complex	29	5.7263	2.2702	0.0018788	0.0097925	0.448271	0.00653259
GO:0005791	rough endoplasmic reticulum	88	17.376	1.6689	0.0023211	0.011412	0.329532	0.0145723
GO:0061695	transferase complex, transferring phosphorus-containing groups	254	50.155	1.3757	0.0023222	0.011412	0.271647	0.0346725
GO:0005657	replication fork	69	13.625	1.7615	0.0024059	0.011495	0.347832	0.0120605
GO:0005849	mRNA cleavage factor complex	21	4.1467	2.4116	0.0036577	0.017003	0.476199	0.00502522
GO:0000793	condensed chromosome	223	44.034	1.3399	0.0084254	0.036997	0.264579	0.0296488
GO:0034708	methyltransferase complex	116	22.905	1.4844	0.0084565	0.036997	0.293105	0.0170855
GO:0031227	intrinsic component of endoplasmic reticulum membrane	154	30.409	1.4141	0.008604	0.036997	0.27923	0.0216087

### Sheet: UpIn60
WebGestalt output from genes with significantly increased transcript levels after 60 minutes. 2018 genes mapped. Size: number of human genes in gene set; Expect: expected nuber of genes mapped to gene set; Ratio: number of genes mapped over expected; P value: single test significance; FDR: false discovery rate based on BH multiple correction; % GO: percent of genes in GO term mapped; % mapped: pe…
Gene Set	Description	Size	Expect	Ratio	P Value	FDR	% of GO	% of Mapped
GO:0005759	mitochondrial matrix	462	92.51	2.5295	0	0	0.506502	0.115958
GO:0005743	mitochondrial inner membrane	455	91.108	2.6672	0	0	0.534073	0.120418
GO:0098798	mitochondrial protein complex	266	53.263	3.2105	0	0	0.64286	0.0847378
GO:0044445	cytosolic part	244	48.858	2.5994	0	0	0.520498	0.0629343
GO:0005840	ribosome	229	45.855	3.9255	0	0	0.786043	0.0891991
GO:0044455	mitochondrial membrane part	229	45.855	2.4861	0	0	0.497817	0.0564916
GO:0101002	ficolin-1-rich granule	183	36.644	2.4015	0	0	0.480877	0.0436078
GO:0005681	spliceosomal complex	176	35.242	2.3835	0	0	0.477269	0.041625
GO:1990204	oxidoreductase complex	107	21.425	2.9871	0	0	0.598118	0.0317139
GO:0070469	respiratory chain	100	20.024	3.4958	0	0	0.699999	0.0346878
GO:1905368	peptidase complex	89	17.821	3.0301	0	0	0.606735	0.0267589
GO:0030964	NADH dehydrogenase complex	51	10.212	3.819	0	0	0.764699	0.0193259
GO:0031983	vesicle lumen	337	67.48	1.9561	2.2204e-16	2.9378e-15	0.391684	0.0654101
GO:0120114	Sm-like protein family complex	75	15.018	2.9298	1.924e-13	2.3638e-12	0.586663	0.0218036
GO:0005844	polysome	73	14.617	2.9417	2.9776e-13	3.4143e-12	0.589025	0.0213076
GO:0030684	preribosome	73	14.617	2.8733	1.6982e-12	1.8256e-11	0.575329	0.0208122
GO:0005766	primary lysosome	155	31.037	2.0298	2.5678e-09	2.598e-08	0.406445	0.0312185
GO:0031970	organelle envelope lumen	87	17.421	2.4109	2.7895e-09	2.6655e-08	0.482762	0.0208128
GO:0005732	small nucleolar ribonucleoprotein complex	21	4.205	3.5672	5.0425e-07	4.5648e-06	0.714289	0.00743314
GO:0043209	myelin sheath	158	31.638	1.8333	7.1097e-07	6.0864e-06	0.367101	0.0287423
GO:0070069	cytochrome complex	34	6.8081	2.9377	7.4311e-07	6.0864e-06	0.58824	0.00991088
GO:0005775	vacuolar lumen	170	34.04	1.7626	2.0893e-06	1.6334e-05	0.352935	0.0297319
GO:0101031	chaperone complex	21	4.205	3.3294	4.4505e-06	3.3282e-05	0.666673	0.00693762
GO:0098687	chromosomal region	331	66.279	1.4937	8.6588e-06	6.2055e-05	0.299097	0.0490589
GO:0044452	nucleolar part	178	35.642	1.6834	1.1061e-05	7.6103e-05	0.337077	0.0297323
GO:0030055	cell-substrate junction	411	82.298	1.3974	4.7468e-05	0.00031402	0.279813	0.0569887
GO:1905348	endonuclease complex	29	5.8069	2.5831	0.00014031	0.00089383	0.517235	0.007433
GO:0009295	nucleoid	43	8.6102	2.2067	0.00027469	0.0016874	0.441863	0.00941533
GO:0048770	pigment granule	105	21.025	1.6647	0.00089634	0.0053162	0.333336	0.0173441
GO:0005791	rough endoplasmic reticulum	88	17.621	1.7025	0.0013548	0.0077673	0.340906	0.0148661
GO:0000793	condensed chromosome	223	44.653	1.4109	0.0018036	0.010007	0.282515	0.0312195
GO:0035145	exon-exon junction complex	20	4.0048	2.497	0.0025928	0.013936	0.499999	0.00495539
GO:0016607	nuclear speck	383	76.691	1.2909	0.0028466	0.014837	0.258487	0.0490587
GO:0042579	microbody	137	27.433	1.4946	0.003543	0.017923	0.29928	0.0203178
GO:0005819	spindle	328	65.678	1.2942	0.0050552	0.024842	0.259148	0.0421211
GO:0061695	transferase complex, transferring phosphorus-containing groups	254	50.86	1.3173	0.007837	0.037444	0.263771	0.0332001
GO:0005697	telomerase holoenzyme complex	20	4.0048	2.2473	0.0099916	0.046448	0.449999	0.00445985
GO:0036452	ESCRT complex	27	5.4064	2.0346	0.010972	0.048417	0.407402	0.00545087
GO:0031227	intrinsic component of endoplasmic reticulum membrane	154	30.837	1.3944	0.010978	0.048417	0.279215	0.0213078

### Sheet: up30v60
WebGestalt output from genes with significantly increased transcript levels between 30 and 60 minutes. Size: number of human genes in gene set; Expect: expected nuber of genes mapped to gene set; Ratio: number of genes mapped over expected; P value: single test significance; FDR: false discovery rate based on BH multiple correction.
Gene Set	Description	Size	Expect	Ratio	P Value	FDR
GO:0005743	mitochondrial inner membrane	455	23.116	3.98	0	0
GO:0098798	mitochondrial protein complex	266	13.514	4.6619	0	0
GO:0044445	cytosolic part	244	12.396	6.7763	0	0
GO:0005840	ribosome	229	11.634	9.369	0	0
GO:0070469	respiratory chain	100	5.0804	6.2988	0	0
GO:0044455	mitochondrial membrane part	229	11.634	3.782	9.77e-15	2.8007e-13
GO:0005844	polysome	73	3.7087	6.4713	5.9286e-14	1.4567e-12
GO:0005759	mitochondrial matrix	462	23.471	2.7267	1.0014e-13	2.1531e-12
GO:0030055	cell-substrate junction	411	20.88	2.4425	2.1437e-09	3.6895e-08
GO:0030964	NADH dehydrogenase complex	51	2.591	6.1752	2.1451e-09	3.6895e-08
GO:1990204	oxidoreductase complex	107	5.436	4.2311	2.7757e-09	4.3401e-08
GO:0031970	organelle envelope lumen	87	4.4199	4.2987	5.1379e-08	7.3643e-07
GO:0030684	preribosome	73	3.7087	4.5839	9.5941e-08	1.2694e-06
GO:1905368	peptidase complex	89	4.5215	3.7598	1.9295e-06	2.3705e-05
GO:0070069	cytochrome complex	34	1.7273	5.7893	4.5555e-06	5.2237e-05
GO:0101002	ficolin-1-rich granule	183	9.2971	2.3663	0.00014523	0.0015612
GO:0031983	vesicle lumen	337	17.121	1.9275	0.00021719	0.0021974
GO:0005766	primary lysosome	155	7.8746	2.2858	0.00086365	0.0082527
GO:0120114	Sm-like protein family complex	75	3.8103	2.8869	0.001333	0.012067
GO:0005681	spliceosomal complex	176	8.9415	2.1249	0.0015162	0.013039
GO:0019867	outer membrane	206	10.466	1.911	0.0040501	0.031818
GO:0044452	nucleolar part	178	9.0431	1.9905	0.0040698	0.031818

### Sheet: DownIn30
WebGestalt output from genes with significantly decreased transcript levels after 30 minutes. 1530 genes mapped. Size: number of human genes in gene set; Expect: expected nuber of genes mapped to gene set; Ratio: number of genes mapped over expected; P value: single test significance; FDR: false discovery rate based on BH multiple correction; % GO: percent of genes in GO term mapped; % mapped: pe…
Gene Set	Description	Size	Expect	Ratio	P Value	FDR	% of GO	% of mapped
GO:0017053	transcriptional repressor complex	84	12.753	2.823	9.4309e-10	1.0382e-07	0.428592	0.0235305
GO:0016607	nuclear speck	383	58.145	1.7714	1.2072e-09	1.0382e-07	0.268924	0.067319
GO:1902493	acetyltransferase complex	92	13.967	2.6491	4.6579e-09	2.6705e-07	0.402174	0.024183
GO:0000790	nuclear chromatin	341	51.769	1.7578	1.7287e-08	6.0426e-07	0.266861	0.0594768
GO:0034708	methyltransferase complex	116	17.611	2.3849	1.7566e-08	6.0426e-07	0.362073	0.0274513
GO:0016605	PML body	99	15.03	2.4618	4.7369e-08	1.3579e-06	0.373746	0.0241836
GO:0035770	ribonucleoprotein granule	214	32.489	1.9084	1.5209e-07	3.737e-06	0.289729	0.0405242
GO:0005819	spindle	328	49.796	1.6668	8.5445e-07	1.8371e-05	0.253049	0.0542483
GO:0031519	PcG protein complex	47	7.1353	2.9431	1.3092e-06	2.5021e-05	0.446806	0.0137254
GO:0061695	transferase complex, transferring phosphorus-containing groups	254	38.561	1.7375	2.106e-06	3.6222e-05	0.263778	0.0437907
GO:0000118	histone deacetylase complex	60	9.109	2.6348	2.6572e-06	4.1549e-05	0.400007	0.0156865
GO:0005667	transcription factor complex	355	53.895	1.5957	3.7263e-06	5.3411e-05	0.242254	0.0562093
GO:0000151	ubiquitin ligase complex	273	41.446	1.6648	7.4821e-06	9.8994e-05	0.252745	0.0450976
GO:0034399	nuclear periphery	133	20.192	1.9315	2.2197e-05	0.00025795	0.293239	0.0254908
GO:0005769	early endosome	339	51.466	1.5544	2.2496e-05	0.00025795	0.235985	0.0522868
GO:0048475	coated membrane	97	14.726	2.1051	2.4186e-05	0.00026	0.319585	0.0202612
GO:0005635	nuclear envelope	455	69.076	1.4477	5.1222e-05	0.00051825	0.219783	0.0653603
GO:0044452	nucleolar part	178	27.023	1.6282	0.00054153	0.0051746	0.247185	0.0287574
GO:0030496	midbody	171	25.961	1.6178	0.0008227	0.0074476	0.245612	0.0274508
GO:0044322	endoplasmic reticulum quality control compartment	23	3.4918	2.8639	0.0010828	0.0093121	0.43479	0.00653606
GO:0031252	cell leading edge	393	59.664	1.3576	0.0019674	0.016114	0.206106	0.0529411
GO:1903293	phosphatase complex	47	7.1353	2.1022	0.0030204	0.023614	0.319145	0.00980381
GO:0008023	transcription elongation factor complex	57	8.6535	1.9645	0.0036649	0.026427	0.298242	0.011111
GO:0000792	heterochromatin	76	11.538	1.8201	0.0036875	0.026427	0.27632	0.0137257
GO:0005774	vacuolar membrane	397	60.271	1.3273	0.0039358	0.026983	0.201506	0.0522861
GO:0005905	clathrin-coated pit	67	10.172	1.8679	0.0041018	0.026983	0.283586	0.0124185
GO:0055037	recycling endosome	164	24.898	1.5262	0.0042357	0.026983	0.231703	0.0248362
GO:1904949	ATPase complex	102	15.485	1.679	0.004464	0.027422	0.254895	0.016993

### Sheet: DownIn60
S3 Table Cell. WebGestalt output from genes with significantly decreased transcript levels after 60 minutes. 1676 genes mapped. Size: number of human genes in gene set; Expect: expected number of genes mapped to gene set; Ratio: number of genes mapped over expected; P value: single test significance; FDR: false discovery rate based on BH multiple correction; % GO: percent of genes in GO term mapp…
Gene Set	Description	Size	Expect	Ratio	P Value	FDR	% of GO	% of mapped
GO:0034708	methyltransferase complex	116	19.291	2.5919	1.3324e-11	2.2917e-09	0.431037	0.0298331
GO:0016607	nuclear speck	383	63.694	1.7741	1.15e-10	9.8901e-09	0.295038	0.0674222
GO:0016605	PML body	99	16.464	2.551	1.048e-09	5.7282e-08	0.424239	0.0250595
GO:0034399	nuclear periphery	133	22.118	2.3058	1.3322e-09	5.7282e-08	0.383456	0.0304294
GO:0000790	nuclear chromatin	341	56.709	1.7457	4.3633e-09	1.501e-07	0.290313	0.0590674
GO:0017053	transcriptional repressor complex	84	13.969	2.5771	1.1747e-08	3.3674e-07	0.428566	0.0214794
GO:1902493	acetyltransferase complex	92	15.3	2.4837	1.5849e-08	3.8944e-07	0.41305	0.0226734
GO:0005819	spindle	328	54.547	1.7233	2.1877e-08	4.7036e-07	0.286588	0.0560864
GO:0000151	ubiquitin ligase complex	273	45.401	1.7841	4.0269e-08	7.6958e-07	0.296703	0.0483293
GO:0035770	ribonucleoprotein granule	214	35.589	1.8545	1.5105e-07	2.5981e-06	0.30841	0.0393794
GO:0005635	nuclear envelope	455	75.668	1.5462	3.1497e-07	4.925e-06	0.257138	0.0698078
GO:0061695	transferase complex, transferring phosphorus-containing groups	254	42.241	1.6808	3.1665e-06	4.5386e-05	0.279522	0.042362
GO:0005667	transcription factor complex	355	59.038	1.5583	4.164e-06	5.5093e-05	0.259152	0.054892
GO:0000118	histone deacetylase complex	60	9.9782	2.4053	1.3426e-05	0.00016495	0.400009	0.0143201
GO:0031519	PcG protein complex	47	7.8162	2.5588	2.385e-05	0.00027348	0.425534	0.0119332
GO:0030496	midbody	171	28.438	1.7231	5.1922e-05	0.00055816	0.286559	0.0292372
GO:0005769	early endosome	339	56.377	1.4368	0.00030424	0.0030782	0.238945	0.0483308
GO:0098687	chromosomal region	331	55.046	1.4352	0.0003729	0.0035632	0.238677	0.0471372
GO:0044322	endoplasmic reticulum quality control compartment	23	3.825	2.8758	0.00049958	0.0045225	0.478258	0.00656321
GO:0008023	transcription elongation factor complex	57	9.4793	2.1099	0.00055168	0.0047445	0.350884	0.0119334
GO:0044452	nucleolar part	178	29.602	1.5877	0.00058474	0.0047893	0.26404	0.0280424
GO:0031252	cell leading edge	393	65.357	1.3771	0.00065434	0.0051157	0.229016	0.0537011
GO:0048475	coated membrane	97	16.131	1.7977	0.00079572	0.0059506	0.298956	0.0173023
GO:0000792	heterochromatin	76	12.639	1.8989	0.00093869	0.0067273	0.315792	0.0143199
GO:1904949	ATPase complex	102	16.963	1.7096	0.0018928	0.013023	0.284313	0.0173031
GO:1903293	phosphatase complex	47	7.8162	2.047	0.002747	0.018173	0.34042	0.0095464
GO:0005657	replication fork	69	11.475	1.8301	0.0031562	0.020106	0.304354	0.0125301
GO:0005776	autophagosome	88	14.635	1.7083	0.0038057	0.023378	0.284102	0.014917
GO:0030055	cell-substrate junction	411	68.35	1.2875	0.005855	0.034726	0.214113	0.0525063
GO:0016234	inclusion body	79	13.138	1.6745	0.0082284	0.047176	0.278476	0.0131262
