## Supplementary material for "The transcriptome of acute dehydration in Myeloid Leukemia cells": S4_Table Mol

### Sheet: UpIn30
WebGestalt output from genes with significantly increased transcript levels after 30 minutes. 2123 genes mapped. Size: number of human genes in gene set; Expect: expected nuber of genes mapped to gene set; Ratio: number of genes mapped over expected; P value: single test significance; FDR: false discovery rate based on BH multiple correction; % GO: percent of genes in GO term mapped; % mapped: pe…
Gene Set	Description	Size	Expect	Ratio	P Value	FDR	% of GO	% of Mapped
GO:0003735	structural constituent of ribosome	156	26.878	5.4692	0	0	0.942315	0.0692422
GO:0016651	oxidoreductase activity, acting on NAD(P)H	106	18.263	3.121	0	0	0.537725	0.0268482
GO:0019843	rRNA binding	65	11.199	3.7503	0	0	0.646148	0.0197831
GO:0140098	catalytic activity, acting on RNA	350	60.303	2.0065	1.5543e-15	1.0958e-13	0.345708	0.0569939
GO:0009055	electron transfer activity	111	19.125	2.8759	4.2188e-15	2.3794e-13	0.49551	0.0259075
GO:0008135	translation factor activity, RNA binding	87	14.99	2.802	2.1986e-11	1.0333e-09	0.482781	0.0197843
GO:0051082	unfolded protein binding	118	20.331	2.4593	1.1293e-10	4.5495e-09	0.423729	0.0235516
GO:0043021	ribonucleoprotein complex binding	129	22.226	2.2496	4.5554e-09	1.5255e-07	0.387594	0.0235514
GO:0070003	threonine-type peptidase activity	21	3.6182	4.4221	4.8686e-09	1.5255e-07	0.761907	0.00753652
GO:0016874	ligase activity	151	26.016	2.0756	3.0167e-08	8.507e-07	0.357608	0.0254351
GO:0016853	isomerase activity	157	27.05	1.9963	1.3479e-07	3.4555e-06	0.343949	0.0254357
GO:0003729	mRNA binding	233	40.144	1.7935	1.7439e-07	4.0982e-06	0.309005	0.0339135
GO:0048037	cofactor binding	492	84.768	1.5218	2.1293e-07	4.6189e-06	0.262195	0.060763
GO:0051087	chaperone binding	100	17.229	2.2055	5.7249e-07	1.1532e-05	0.379986	0.0178985
GO:0016667	oxidoreductase activity, acting on a sulfur group of donors	59	10.165	2.5577	1.3333e-06	2.5066e-05	0.440661	0.0122464
GO:0016829	lyase activity	182	31.357	1.7859	4.5875e-06	8.0855e-05	0.307695	0.026378
GO:0016779	nucleotidyltransferase activity	129	22.226	1.9347	6.243e-06	0.00010356	0.333338	0.0202547
GO:0016675	oxidoreductase activity, acting on a heme group of donors	28	4.8242	3.1093	1.3063e-05	0.00020466	0.53571	0.00706542
GO:0051540	metal cluster binding	62	10.682	2.3403	1.4459e-05	0.0002146	0.403211	0.0117754
GO:0000049	tRNA binding	59	10.165	2.361	1.7924e-05	0.00025273	0.406772	0.0113046
GO:0003697	single-stranded DNA binding	107	18.435	1.9528	2.7539e-05	0.00036981	0.336447	0.0169571
GO:0015002	heme-copper terminal oxidase activity	27	4.6519	3.0095	4.132e-05	0.00052965	0.518515	0.00659439
GO:0030515	snoRNA binding	31	5.3411	2.8084	6.2411e-05	0.00076522	0.483869	0.00706545
GO:0051059	NF-kappaB binding	28	4.8242	2.902	6.9577e-05	0.00080451	0.499994	0.00659436
GO:0016741	transferase activity, transferring one-carbon groups	221	38.077	1.602	7.1322e-05	0.00080451	0.276015	0.0287326
GO:0016765	transferase activity, transferring alkyl or aryl (other than methyl) groups	56	9.6484	2.2802	7.4597e-05	0.0008091	0.392862	0.0103628
GO:0031491	nucleosome binding	68	11.716	2.1338	8.9885e-05	0.00093879	0.367641	0.0117756
GO:0031072	heat shock protein binding	114	19.641	1.8329	0.00012294	0.0012382	0.315789	0.0169571
GO:0016627	oxidoreductase activity, acting on the CH-CH group of donors	58	9.993	2.2015	0.00013776	0.0013396	0.379303	0.0103625
GO:0050839	cell adhesion molecule binding	478	82.356	1.3721	0.00016709	0.0015706	0.236403	0.0532269
GO:0019205	nucleobase-containing compound kinase activity	46	7.9255	2.2712	0.00035018	0.0031855	0.391313	0.00847875
GO:0032182	ubiquitin-like protein binding	94	16.196	1.7906	0.00082375	0.0072593	0.308517	0.0136602
GO:1901567	fatty acid derivative binding	27	4.6519	2.5796	0.00089447	0.0076436	0.444446	0.0056524
GO:0017069	snRNA binding	39	6.7194	2.2323	0.0013196	0.010632	0.384608	0.00706534
GO:0043531	ADP binding	39	6.7194	2.2323	0.0013196	0.010632	0.384608	0.00706534
GO:0001882	nucleoside binding	384	66.161	1.3452	0.0015125	0.011848	0.23177	0.0419217
GO:0008565	protein transporter activity	89	15.334	1.7608	0.0016172	0.012326	0.303372	0.0127179
GO:0022884	macromolecule transmembrane transporter activity	22	3.7905	2.6382	0.0019508	0.014477	0.45455	0.00471036
GO:0016798	hydrolase activity, acting on glycosyl bonds	117	20.158	1.637	0.002066	0.014595	0.28204	0.0155434
GO:0044389	ubiquitin-like protein ligase binding	298	51.343	1.3828	0.0020702	0.014595	0.238245	0.0334419
GO:0016209	antioxidant activity	84	14.473	1.7274	0.0031478	0.019726	0.297627	0.0117761
GO:0019213	deacetylase activity	60	10.338	1.8379	0.0044813	0.026327	0.31667	0.0089497
GO:0003684	damaged DNA binding	69	11.888	1.7665	0.0048775	0.028071	0.30435	0.00989173

### Sheet: UpIn60
WebGestalt output from genes with significantly increased transcript levels after 60 minutes. 1245 genes mapped. Size: number of human genes in gene set; Expect: expected nuber of genes mapped to gene set; Ratio: number of genes mapped over expected; P value: single test significance; FDR: false discovery rate based on BH multiple correction; % GO: percent of genes in GO term mapped; % mapped: pe…
Gene Set	Description	Size	Expect	Ratio	P Value	FDR	% of GO	% of Mapped
GO:0003735	structural constituent of ribosome	156	27.156	5.4499	0	0	0.948702	0.0689965
GO:0140098	catalytic activity, acting on RNA	350	60.928	2.0352	2.2204e-16	2.0872e-14	0.354288	0.0578092
GO:0019843	rRNA binding	65	11.315	3.6235	2.2204e-16	2.0872e-14	0.630768	0.0191142
GO:0016651	oxidoreductase activity, acting on NAD(P)H	106	18.452	2.8723	1.2879e-14	9.0794e-13	0.499997	0.0247085
GO:0009055	electron transfer activity	111	19.323	2.7946	3.1641e-14	1.7846e-12	0.486487	0.0251749
GO:0008135	translation factor activity, RNA binding	87	15.145	2.7732	3.0988e-11	1.4565e-09	0.48276	0.0195805
GO:0051082	unfolded protein binding	118	20.541	2.4828	4.5005e-11	1.813e-09	0.432197	0.0237758
GO:0043021	ribonucleoprotein complex binding	129	22.456	2.182	1.9883e-08	7.0086e-07	0.379837	0.0228434
GO:0070003	threonine-type peptidase activity	21	3.6557	4.1032	7.3732e-08	2.3103e-06	0.714289	0.00699304
GO:0016853	isomerase activity	157	27.33	1.9758	1.9086e-07	5.3822e-06	0.34394	0.0251742
GO:0016675	oxidoreductase activity, acting on a heme group of donors	28	4.8742	3.2826	2.4681e-06	6.3274e-05	0.57143	0.00745923
GO:0016779	nucleotidyltransferase activity	129	22.456	1.9594	3.256e-06	7.6517e-05	0.341087	0.020513
GO:0016874	ligase activity	151	26.286	1.8641	4.6445e-06	0.00010075	0.324502	0.0228437
GO:0051087	chaperone binding	100	17.408	2.068	6.2581e-06	0.00011891	0.359997	0.0167831
GO:0016829	lyase activity	182	31.682	1.7675	6.3248e-06	0.00011891	0.307681	0.0261063
GO:0015002	heme-copper terminal oxidase activity	27	4.7001	3.1914	8.2257e-06	0.00014498	0.555552	0.00699296
GO:0030515	snoRNA binding	31	5.3964	2.9649	1.4381e-05	0.00023856	0.516122	0.00745911
GO:0003729	mRNA binding	233	40.56	1.6272	2.1064e-05	0.00030193	0.283259	0.0307689
GO:0000049	tRNA binding	59	10.271	2.3368	2.1413e-05	0.00030193	0.406801	0.0111894
GO:0016667	oxidoreductase activity, acting on a sulfur group of donors	59	10.271	2.3368	2.1413e-05	0.00030193	0.406801	0.0111894
GO:0048037	cofactor binding	492	85.647	1.4128	2.4842e-05	0.00033359	0.245939	0.0564112
GO:0016627	oxidoreductase activity, acting on the CH-CH group of donors	58	10.097	2.278	5.1162e-05	0.00065581	0.396568	0.0107231
GO:0051540	metal cluster binding	62	10.793	2.2237	5.6186e-05	0.00068889	0.387103	0.011189
GO:0051059	NF-kappaB binding	28	4.8742	2.8723	7.824e-05	0.00091421	0.500006	0.00652688
GO:0044389	ubiquitin-like protein ligase binding	298	51.876	1.5036	8.1047e-05	0.00091421	0.261747	0.036364
GO:0016765	transferase activity, transferring alkyl or aryl (other than methyl) groups	56	9.7484	2.2568	8.7502e-05	0.00094906	0.392861	0.0102565
GO:0019205	nucleobase-containing compound kinase activity	46	8.0076	2.3727	0.00011916	0.0012445	0.413035	0.00885764
GO:0003697	single-stranded DNA binding	107	18.626	1.8254	0.00020094	0.0020237	0.317756	0.0158508
GO:0016741	transferase activity, transferring one-carbon groups	221	38.471	1.5336	0.00032881	0.0031974	0.266964	0.0275054
GO:0032182	ubiquitin-like protein binding	94	16.363	1.8334	0.0004274	0.0040176	0.319148	0.013986
GO:0004518	nuclease activity	205	35.686	1.5412	0.00045134	0.0041058	0.268289	0.0256407
GO:0031072	heat shock protein binding	114	19.845	1.7133	0.00073973	0.0065189	0.298249	0.015851
GO:0031491	nucleosome binding	68	11.837	1.943	0.00078929	0.0067449	0.338225	0.0107223
GO:0043531	ADP binding	39	6.7891	2.2094	0.0014707	0.012198	0.384611	0.00699293
GO:0001882	nucleoside binding	384	66.846	1.3314	0.0020708	0.016685	0.231768	0.0414913
GO:0047485	protein N-terminus binding	104	18.104	1.6571	0.0026036	0.020394	0.288463	0.0139861
GO:0001098	basal transcription machinery binding	53	9.2262	1.951	0.0026897	0.0205	0.339629	0.00839176
GO:0016790	thiolester hydrolase activity	34	5.9187	2.1964	0.0031883	0.02366	0.382348	0.00606053
GO:0016776	phosphotransferase activity, phosphate group as acceptor	38	6.615	2.1164	0.0033508	0.024229	0.368421	0.0065268
GO:1901567	fatty acid derivative binding	27	4.7001	2.3404	0.0036787	0.025935	0.407412	0.00512826
GO:0003684	damaged DNA binding	69	12.011	1.7483	0.0055141	0.03534	0.304331	0.00978966

### Sheet: UpIn30to60
WebGestalt output from genes with significantly increased transcript levels from 30 to 60 minutes. Size: number of human genes in gene set; Expect: expected nuber of genes mapped to gene set; Ratio: number of genes mapped over expected; P value: single test significance; FDR: false discovery rate based on BH multiple correction.
Gene Set	Description	Size	Expect	Ratio	P Value	FDR
GO:0003735	structural constituent of ribosome	156	6.8872	13.939	0	0
GO:0019843	rRNA binding	65	2.8697	9.7572	0	0
GO:0009055	electron transfer activity	111	4.9005	4.8975	6.7291e-11	6.3253e-09
GO:0008135	translation factor activity, RNA binding	87	3.8409	5.2071	8.3826e-10	5.9098e-08
GO:0016651	oxidoreductase activity, acting on NAD(P)H	106	4.6798	4.4874	5.6742e-09	3.2003e-07
GO:0015002	heme-copper terminal oxidase activity	27	1.192	8.3892	1.1078e-07	5.2065e-06
GO:0016675	oxidoreductase activity, acting on a heme group of donors	28	1.2362	8.0895	1.6556e-07	6.6697e-06
GO:0030547	receptor inhibitor activity	39	1.7218	5.2271	3.8536e-05	0.0013584
GO:0051540	metal cluster binding	62	2.7372	4.0187	7.3548e-05	0.0023045
GO:0043021	ribonucleoprotein complex binding	129	5.6952	2.8094	0.0001747	0.0049264
GO:0048037	cofactor binding	492	21.721	1.7494	0.00056042	0.014367
GO:0003729	mRNA binding	233	10.287	2.1387	0.00064595	0.01518
GO:0016776	phosphotransferase activity, phosphate group as acceptor	38	1.6776	4.1725	0.0012036	0.02611
GO:0031369	translation initiation factor binding	31	1.3686	4.384	0.0020641	0.0393
GO:0051082	unfolded protein binding	118	5.2095	2.4954	0.0020904	0.0393

### Sheet: DownIn30
WebGestalt output from genes with significantly decreased transcript levels after 30 minutes. 1770 genes mapped. Size: number of human genes in gene set; Expect: expected nuber of genes mapped to gene set; Ratio: number of genes mapped over expected; P value: single test significance; FDR: false discovery rate based on BH multiple correction; % GO: percent of genes in GO term mapped; % mapped: pe…
Gene Set	Description	Size	Expect	Ratio	P Value	FDR	% of GO	% of Mapped
GO:0042393	histone binding	192	27.58	2.6831	0	0	0.385416	0.0418079
GO:0004674	protein serine/threonine kinase activity	449	64.497	2.0001	8.8818e-16	1.2523e-13	0.287306	0.0728816
GO:0019787	ubiquitin-like protein transferase activity	416	59.757	1.9747	3.9857e-14	3.7466e-12	0.283659	0.0666679
GO:0140030	modification-dependent protein binding	142	20.398	2.5003	1.0396e-10	7.3294e-09	0.359163	0.0288142
GO:0001227	DNA-binding transcription repressor activity, RNA polymerase II-specific	267	38.353	2.0337	2.0081e-10	1.1326e-08	0.292129	0.0440669
GO:0003713	transcription coactivator activity	316	45.392	1.9166	5.167e-10	2.4285e-08	0.275311	0.0491516
GO:0003714	transcription corepressor activity	235	33.757	2.0737	6.7886e-10	2.7348e-08	0.29788	0.0395491
GO:0060589	nucleoside-triphosphatase regulator activity	348	49.989	1.7004	3.1505e-07	1.1106e-05	0.244257	0.0480233
GO:0001228	DNA-binding transcription activator activity, RNA polymerase II-specific	444	63.779	1.5993	5.1744e-07	1.4689e-05	0.229734	0.0576281
GO:0001085	RNA polymerase II transcription factor binding	140	20.11	2.1382	5.2088e-07	1.4689e-05	0.307137	0.0242933
GO:0051219	phosphoprotein binding	81	11.635	2.4924	1.1827e-06	3.0321e-05	0.358013	0.0163837
GO:0070491	repressing transcription factor binding	73	10.486	2.5748	1.3193e-06	3.1003e-05	0.369854	0.0152539
GO:0101005	ubiquitinyl hydrolase activity	120	17.237	2.1465	2.8716e-06	6.2292e-05	0.308327	0.0209035
GO:0019902	phosphatase binding	178	25.569	1.9164	3.1197e-06	6.284e-05	0.275283	0.0276839
GO:0044389	ubiquitin-like protein ligase binding	298	42.806	1.682	3.8046e-06	7.1526e-05	0.24161	0.0406778
GO:0035326	enhancer binding	132	18.961	2.0568	4.9938e-06	8.8016e-05	0.295447	0.0220333
GO:0070063	RNA polymerase binding	58	8.3314	2.6406	7.7405e-06	0.0001284	0.379309	0.0124293
GO:0032451	demethylase activity	39	5.6022	3.0345	9.5394e-06	0.00014283	0.435894	0.00960445
GO:0046332	SMAD binding	80	11.492	2.3495	9.8171e-06	0.00014283	0.337506	0.0152545
GO:0017048	Rho GTPase binding	175	25.138	1.8697	1.013e-05	0.00014283	0.268574	0.026554
GO:0033613	activating transcription factor binding	76	10.917	2.3816	1.0821e-05	0.00014531	0.342104	0.0146892
GO:0032182	ubiquitin-like protein binding	94	13.503	2.2218	1.1453e-05	0.00014681	0.319159	0.0169497
GO:0042578	phosphoric ester hydrolase activity	370	53.149	1.5617	1.5396e-05	0.00018877	0.224332	0.0468942
GO:0017137	Rab GTPase binding	183	26.287	1.826	1.6246e-05	0.00019089	0.262295	0.0271187
GO:0051427	hormone receptor binding	184	26.431	1.7782	4.1113e-05	0.00046375	0.255433	0.0265534
GO:0003729	mRNA binding	233	33.469	1.6433	0.00010052	0.0010569	0.23605	0.0310732
GO:0003725	double-stranded RNA binding	76	10.917	2.1984	0.00010119	0.0010569	0.315789	0.0135593
GO:0019207	kinase regulator activity	204	29.304	1.6721	0.00015039	0.0015147	0.240192	0.0276832
GO:0002039	p53 binding	65	9.337	2.2491	0.00018858	0.0018338	0.323075	0.0118643
GO:0004386	helicase activity	150	21.547	1.7636	0.00025855	0.0024304	0.253335	0.0214691
GO:0042826	histone deacetylase binding	110	15.801	1.8986	0.00028949	0.0026334	0.272725	0.016949
GO:0060090	molecular adaptor activity	194	27.867	1.6507	0.0003227	0.0028438	0.237114	0.0259887
GO:0050321	tau-protein kinase activity	22	3.1602	3.1644	0.00045083	0.0038526	0.454552	0.00564979
GO:0008536	Ran GTPase binding	38	5.4585	2.5648	0.00049187	0.0040796	0.36842	0.00790958
GO:0047485	protein N-terminus binding	104	14.939	1.8743	0.00056983	0.0045912	0.269232	0.0158193
GO:0052742	phosphatidylinositol kinase activity	52	7.4696	2.2759	0.00064585	0.0050592	0.326924	0.00960456
GO:0015932	nucleobase-containing compound transmembrane transporter activity	39	5.6022	2.499	0.00066703	0.0050838	0.358972	0.00790955
GO:0043425	bHLH transcription factor binding	28	4.0221	2.7349	0.0010564	0.0078395	0.392859	0.00621471
GO:0001221	transcription cofactor binding	41	5.8895	2.3771	0.0011781	0.0085185	0.341462	0.00790957
GO:0008234	cysteine-type peptidase activity	195	28.011	1.5708	0.0012868	0.0090718	0.225639	0.0248586
GO:0017056	structural constituent of nuclear pore	26	3.7348	2.6775	0.0021452	0.014404	0.384613	0.00564968
GO:0005085	guanyl-nucleotide exchange factor activity	329	47.259	1.3542	0.0062103	0.037262	0.194523	0.0361571

### Sheet: DownIn60
S4 Table Mol. WebGestalt output from genes with significantly decreased transcript levels after 60 minutes. 1938 genes mapped. Size: number of human genes in gene set; Expect: expected number of genes mapped to gene set; Ratio: number of genes mapped over expected; P value: single test significance; FDR: false discovery rate based on BH multiple correction; % GO: percent of genes in GO term mappe…
Gene Set	Description	Size	Expect	Ratio	P Value	FDR	% of GO	% of Mapped
GO:0019787	ubiquitin-like protein transferase activity	416	65.428	2.2009	0	0	0.346155	0.0743037
GO:0042393	histone binding	192	30.198	2.7154	0	0	0.427082	0.0423115
GO:0140030	modification-dependent protein binding	142	22.334	2.6417	1.1946e-13	1.1229e-11	0.415491	0.0304436
GO:0004674	protein serine/threonine kinase activity	449	70.619	1.7984	4.4064e-12	3.1065e-10	0.282853	0.0655321
GO:0003713	transcription coactivator activity	316	49.7	1.9517	1.0983e-11	6.1945e-10	0.30696	0.0500513
GO:0003714	transcription corepressor activity	235	36.961	1.9751	2.2522e-09	1.0585e-07	0.310645	0.0376686
GO:0001227	DNA-binding transcription repressor activity, RNA polymerase II-specific	267	41.994	1.8098	7.1061e-08	2.8628e-06	0.284647	0.0392161
GO:0002039	p53 binding	65	10.223	2.7389	1.3345e-07	4.2929e-06	0.430766	0.0144478
GO:0017048	Rho GTPase binding	175	27.524	1.9983	1.3701e-07	4.2929e-06	0.314293	0.0283804
GO:0003729	mRNA binding	233	36.646	1.8283	2.7779e-07	7.8336e-06	0.287553	0.0345717
GO:0070063	RNA polymerase binding	58	9.1222	2.7406	6.1445e-07	1.4654e-05	0.43104	0.0129001
GO:0001228	DNA-binding transcription activator activity, RNA polymerase II-specific	444	69.832	1.5609	6.2359e-07	1.4654e-05	0.245497	0.0562439
GO:0035326	enhancer binding	132	20.761	2.0712	1.0658e-06	2.205e-05	0.325759	0.0221879
GO:0060589	nucleoside-triphosphatase regulator activity	348	54.733	1.6261	1.0947e-06	2.205e-05	0.255751	0.0459243
GO:0001085	RNA polymerase II transcription factor binding	140	22.019	1.9983	2.3872e-06	4.488e-05	0.31429	0.0227041
GO:0044389	ubiquitin-like protein ligase binding	298	46.869	1.6429	3.8138e-06	6.7217e-05	0.258393	0.0397322
GO:0004386	helicase activity	150	23.592	1.9074	7.333e-06	0.00011871	0.299996	0.0232195
GO:0070491	repressing transcription factor binding	73	11.481	2.3516	7.7225e-06	0.00011871	0.369845	0.0139312
GO:0019902	phosphatase binding	178	27.996	1.8217	7.9985e-06	0.00011871	0.286519	0.026316
GO:0046332	SMAD binding	80	12.582	2.2253	1.7663e-05	0.00024448	0.349984	0.0144472
GO:0003725	double-stranded RNA binding	76	11.953	2.2588	1.8206e-05	0.00024448	0.355256	0.0139316
GO:0051427	hormone receptor binding	184	28.939	1.7623	2.1813e-05	0.0002796	0.27717	0.0263154
GO:0051219	phosphoprotein binding	81	12.74	2.1979	2.299e-05	0.00028188	0.345694	0.0144485
GO:0032182	ubiquitin-like protein binding	94	14.784	2.0968	2.4965e-05	0.00029334	0.329778	0.0159954
GO:0042826	histone deacetylase binding	110	17.301	1.9652	4.7382e-05	0.00053446	0.30909	0.0175438
GO:0101005	ubiquitinyl hydrolase activity	120	18.874	1.9074	5.8154e-05	0.00063075	0.300002	0.018576
GO:0032451	demethylase activity	39	6.1339	2.6085	0.00013298	0.0013889	0.410264	0.00825608
GO:0008022	protein C-terminus binding	187	29.411	1.666	0.00014608	0.0014713	0.262025	0.0252831
GO:0017137	Rab GTPase binding	183	28.782	1.633	0.0003254	0.0031642	0.256836	0.0242523
GO:0019207	kinase regulator activity	204	32.085	1.5895	0.00037369	0.0034034	0.249996	0.0263153
GO:0060090	molecular adaptor activity	194	30.512	1.6059	0.00037413	0.0034034	0.252573	0.0252834
GO:0033613	activating transcription factor binding	76	11.953	2.0078	0.00041456	0.0036533	0.315779	0.0123835
GO:0052742	phosphatidylinositol kinase activity	52	8.1785	2.2009	0.00063138	0.0053954	0.346155	0.00928796
GO:0019894	kinesin binding	41	6.4485	2.3261	0.00091439	0.0074003	0.36585	0.00773986
GO:0005112	Notch binding	22	3.4602	2.89	0.00094472	0.0074003	0.454544	0.00515995
GO:0050321	tau-protein kinase activity	22	3.4602	2.89	0.00094472	0.0074003	0.454544	0.00515995
GO:0017056	structural constituent of nuclear pore	26	4.0893	2.69	0.0010997	0.0083817	0.423085	0.00567607
GO:0016887	ATPase activity	438	68.888	1.35	0.0011594	0.0086036	0.212326	0.047987
GO:0008536	Ran GTPase binding	38	5.9766	2.3425	0.0012426	0.0089846	0.368426	0.00722404
GO:0015631	tubulin binding	321	50.487	1.4063	0.0014133	0.0099637	0.221183	0.0366356
GO:0015932	nucleobase-containing compound transmembrane transporter activity	39	6.1339	2.2824	0.0016616	0.011428	0.358975	0.00722395
GO:0051019	mitogen-activated protein kinase binding	28	4.4038	2.4978	0.0022576	0.014806	0.39285	0.00567586
GO:0003727	single-stranded RNA binding	88	13.841	1.734	0.0038796	0.021881	0.272731	0.0123841
GO:0070034	telomerase RNA binding	22	3.4602	2.601	0.0040886	0.022173	0.40909	0.00464395
GO:0005085	guanyl-nucleotide exchange factor activity	329	51.745	1.3528	0.0042233	0.022176	0.212768	0.03612
GO:0003684	damaged DNA binding	69	10.852	1.7508	0.0085678	0.040269	0.275358	0.00980376
