## Supplementary material for "The transcriptome of acute dehydration in Myeloid Leukemia cells": S5_Table

### Sheet: Sheet1
S5 Table. Transcript level changes in genes encoding peptides in the holoenzymes RNA Pol 1, RNA Pol 2 and RNA Pol 3 after 30 and 60 minutes exposure to sucrose.
		30 minutes		60 minutes
holoenzyme	gene	PPDE	Log2(FC)	PPDE	Log2(FC)
RNA PolI	POLR1A	1	-0.663902	1	-1.43543
RNA PolI	POLR1B	1	-0.559498	1	-0.748681
RNA PolI	POLR1C	1	0.978164	1	1.21465
RNA PolI	POLR1D	1	0.933818	1	1.11837
RNA PolI	POLR1E	1	0.366781	1	0.453495
RNA PolI	POLR2E	1	0.927588	1	1.23513
RNA PolI	POLR2F	1	1.19009	1	1.40279
RNA PolI	POLR2H	1	0.880218	1	0.971935
RNA PolI	POLR2K	1	0.353799	0.999999	0.42555
RNA PolI	POLR2L	1	1.41248	1	1.91867
RNA PolII	POLR2A	0.0339677	0.0213187	0.999539	-0.411068
RNA PolII	POLR2B	0.998376	0.231237	0.00421664	-0.0422542
RNA PolII	POLR2C	1	0.336155	0.999998	0.312583
RNA PolII	POLR2J	1	0.682427	1	0.962423
RNA PolII	POLR2J2	0.897173	0.3457	0.985109	0.556906
RNA PolII	POLR2J3	9.68019e-11	0.140021	0.461526	-0.17445
RNA PolII	POLR2D	1.953e-09	-0.27643	1.67768e-09	-0.237396
RNA PolII	POLR2G	1	1.0899	1	1.21926
RNA PolII	POLR2I	1	1.10717	1	1.26445
RNA PolII	POLR2E	1	0.927588	1	1.23513
RNA PolII	POLR2F	1	1.19009	1	1.40279
RNA PolII	POLR2H	1	0.880218	1	0.971935
RNA PolII	POLR2K	1	0.353799	0.999999	0.42555
RNA PolII	POLR2L	1	1.41248	1	1.91867
RNA PolIII	POLR3A	1	-0.41015	1	-0.864122
RNA PolIII	POLR3B	0.817181	-0.233579	1.69622e-05	-0.432375
RNA PolIII	POLR1C	1	0.978164	1	1.21465
RNA PolIII	POLR1D	1	0.933818	1	1.11837
RNA PolIII	POLR3C	1	0.865386	1	1.00246
RNA PolIII	POLR3D	0.999997	0.364954	0.999999	0.477026
RNA PolIII	POLR3E	0.277448	0.0975966	0.137128	-0.002159
RNA PolIII	POLR3F	9.9467e-06	0.474624	0.999996	0.626943
RNA PolIII	POLR3G	6.18017e-11	0.379544	8.16128e-10	0.612219
RNA PolIII	POLR3GL	0.941503	0.26979	1.00549e-08	0.320729
RNA PolIII	POLR3H	0.942249	-0.28572	0.230829	-0.177607
RNA PolIII	POLR3K	1	1.01605	1	1.21924
RNA PolIII	POLR2E	1	0.927588	1	1.23513
RNA PolIII	POLR2F	1	1.19009	1	1.40279
RNA PolIII	POLR2H	1	0.880218	1	0.971935
RNA PolIII	POLR2K	1	0.353799	0.999999	0.42555
RNA PolIII	POLR2L	1	1.41248	1	1.91867
