## Supplementary material for "The transcriptome of acute dehydration in Myeloid Leukemia cells": S6_Table

### Sheet: Sheet1
S6 Table. RSEM-EBSeq results for genes encoding histone proteins. PPDE: Posterior probability of differential expression; see EBSeq manual for details. Empty cells for PPDE etc indicate no reads mapped to that gene. Columns S-AA show averages for each isoform from each cluster.
			gene length	effective gene length	Control vs 30 minutes				Control vs 60 minutes				30 vs 60 minutes					30 sig		30 not sig			60 sig		60 not sig
protein	gene	gene desc			PPDE	Control normalized mean count	30 min normalized mean count	LOG2(PostFC)	PPDE	Control normalized mean count	60 min normalized mean count	LOG2(PostFC)	PPDE	30 min normalized mean count	60 min normalized mean count	LOG2(PostFC)	protein	avg	PostFC	avg	PostFC		avg	PostFC	avg	PostFC
H1A	HIST1H1A	histone cluster 1, H1a	781	732.4													H1A
H1B	HIST1H1B	histone cluster 1, H1b	790	741.4	0.997052	1.31639	6.55412	2.09716	0.139111	1.05402	11.6133	3.15657	1.4201e-10	4.0261	8.83176	1.08196	H1B	3.93526	2.09716						6.33366	3.15657
H1C	HIST1H1C	histone cluster 1, H1c	732	683.4	9.10956e-06	14.0575	31.9692	1.1694	0.999992	11.2472	41.474	1.8569	8.76769e-10	19.6211	31.5392	0.677142	H1C			23.0133	1.1694		26.3606	1.8569
H1D	HIST1H1D	histone cluster 1, H1d	777	728.4													H1D
H1E	HIST1H1E	histone cluster 1, H1e	785	736.4	1	1.55656	25.1199	3.7681	1	1.24589	42.7036	4.82048	0.996309	15.394	32.47	1.06254	H1E	13.3382	3.7681				21.9747	4.82048
H1T	HIST1H1T	histone cluster 1, H1t	725	676.4	2.84222e-10	0	0.328436	1.11652					6.15646e-11	0.202824	0	-0.793585	H1T
H2A	HIST1H2AG	histone cluster 1, H2ag	498	449.42	5.15551e-07	1.21118	7.55634	2.39283	0.996352	0.969301	14.2834	3.54346	1.04133e-09	4.63675	10.8624	1.18084	H2A			4.38376	2.39283		7.62635	3.54346
H2A	HIST1H2AI	histone cluster 1, H2ai	469	420.43	0.793427	1.06112	2.91219	1.2504	0.906898	0.848706	3.3392	1.68126	0.189207	1.78613	2.53779	0.448275	H2A			1.98665	1.2504				2.09395	1.68126
H2A	HIST1H2AK	histone cluster 1, H2ak	460	411.43	2.82157e-10	0.400792	1.64431	1.4975	0.986804	0.320888	4.18829	2.89517	0.354068	1.00443	3.18608	1.43461	H2A			1.02255	1.4975		2.25459	2.89517
H2A	HIST1H2AL	histone cluster 1, H2al	470	421.43	0.997963	0.327432	4.21908	2.8865	1.21624e-05	0.261844	5.46067	3.40598	1.53043e-11	2.57948	4.15212	0.632863	H2A	2.27326	2.8865						2.86126	3.40598
H2A	HIST1H2AM	histone cluster 1, H2am	487	438.42	1.04451e-07	2.43577	9.42683	1.83721	1	1.94832	14.4656	2.72642	8.07386e-11	5.78257	11.0012	0.896304	H2A			5.9313	1.83721		8.20696	2.72642
H2A-11	HIST3H2A	histone cluster 3, H2a	496	447.42													H2A-11
H2A-1A	HIST1H2AA	histone cluster 1, H2aa	500	451.42													H2A-1A
H2A-1B-1E	HIST1H2AB	histone cluster 1, H2ab	477	428.43	0.526742	0.332891	0.335706	0.00671743	4.22426e-09	0.265975	2.47068	2.33961	1.19897e-09	0.206593	1.87851	2.20614	H2A-1B-1E								1.36833	2.33961
H2A-1B-1E	HIST1H2AE	histone cluster 1, H2ae	564	515.41	2.84222e-10	0	0.328436	1.11652	8.31195e-10	0	0.852182	2.01675	2.87585e-11	0.202824	0.648279	0.948017	H2A-1B-1E
H2A-1C	HIST1H2AC	histone cluster 1, H2ac	546	497.41	3.42955e-09	2.20808	5.86468	1.30767	1	1.76707	12.254	2.61608	7.38292e-09	3.60257	9.31999	1.31136	H2A-1C			4.03638	1.30767		7.01053	2.61608
H2A-1D	HIST1H2AD	histone cluster 1, H2ad	510	461.42	1.73134e-11	0.501511	1.63495	1.26109	0.985315	0.401541	3.76109	2.5764	0.369649	1.00231	2.86145	1.28478	H2A-1D			1.06823	1.26109		2.08132	2.5764
H2A-1H	HIST1H2AH	histone cluster 1, H2ah	481	432.42	0.999946	1.32185	8.74791	2.50189	1	1.05815	21.3805	4.01996	0.997252	5.36128	16.2574	1.5557	H2A-1H	5.03488	2.50189				11.2193	4.01996
H2A-1J	HIST1H2AJ	histone cluster 1, H2aj	439	390.44	2.84222e-10	0	0.328436	1.11652	5.63938e-09	0	1.60215	2.75017	6.35538e-11	0.202824	1.21923	1.64165	H2A-1J
H2A-2A	HIST2H2AA3	histone cluster 2, H2aa3	534	485.42	0.0109648	7.26066	24.6298	1.7238	1	5.80968	34.8678	2.52905	0.848296	15.1056	26.5187	0.800721	H2A-2A			15.9452	1.7238		20.3387	2.52905
H2A-2A	HIST2H2AA4	histone cluster 2, H2aa4	534	485.42	0.0109648	7.26066	24.6298	1.7238	1	5.80968	34.8678	2.52905	0.848296	15.1056	26.5187	0.800721	H2A-2A			15.9452	1.7238		20.3387	2.52905
H2A-2B	HIST2H2AB	histone cluster 2, H2ab	448	399.43	0.794602	0.332891	1.32279	1.38523	0.729146	0.265975	1.38711	1.61097	0.159371	0.813382	1.05526	0.289143	H2A-2B
H2A-2C	HIST2H2AC	histone cluster 2, H2ac	437	388.44	1.70639e-08	3.48889	9.87039	1.42905	1.79977e-07	2.79188	9.92872	1.73271	6.16295e-12	6.0422	7.55036	0.308804	H2A-2C			6.67964	1.42905				6.3603	1.73271
H2B	HIST1H2BC	histone cluster 1, H2bc	438	389.44	6.20836e-11	3.18144	5.23512	0.671843	1.00616e-09	2.54478	6.17146	1.19157	1.25882e-11	3.21368	4.69174	0.509423	H2B			4.20828	0.671843				4.35812	1.19157
H2B	HIST1H2BE	histone cluster 1, H2be	435	386.44	2.30381e-10	0.372005	0	-1.21612	3.78091e-10	0.297776	0	-1.04587					H2B
H2B	HIST1H2BF	histone cluster 1, H2bf	430	381.44	7.49278e-10	0.400792	1.60944	1.48599	7.97763e-10	0.320888	1.6914	1.71936	7.21782e-11	0.985737	1.2864	0.312819	H2B			1.00512	1.48599				1.00614	1.71936
H2B	HIST1H2BG	histone cluster 1, H2bg	445	396.43	3.69612e-10	0.166445	0.335706	0.472565	1.86245e-09	0.132987	1.70878	2.27652	3.64689e-10	0.206593	1.30023	1.75029	H2B
H2B	HIST1H2BI	histone cluster 1, H2bi	437	388.44													H2B
H2B	HIST1H2BO	histone cluster 1, H2bo	467	418.43	2.45289e-10	1.32153	5.22821	1.76322	0.000539737	1.05709	9.50729	2.87632	3.9427e-11	3.20191	7.22868	1.10603	H2B			3.27487	1.76322				5.28219	2.87632
H2B-1A	HIST1H2BA	histone cluster 1, H2ba	437	388.44													H2B-1A
H2B-1B	HIST1H2BB	histone cluster 1, H2bb	431	382.44	2.22115e-10	0.196178	0.969117	1.3892	1.54148e-09	0.157041	1.58035	2.09048	2.02691e-11	0.590276	1.20172	0.77009	H2B-1B
H2B-1D	HIST1H2BD	histone cluster 1, H2bd	595	546.79	3.40228e-06	5.02499	16.0307	1.62019	0.992238	4.02048	22.2669	2.39044	1.93464e-10	9.83306	16.9345	0.767606	H2B-1D			10.5278	1.62019		13.1437	2.39044
H2B-1H	HIST1H2BH	histone cluster 1, H2bh	425	376.44													H2B-1H
H2B-1J	HIST1H2BJ	histone cluster 1, H2bj	481	432.42	0.743702	2.14844	5.17892	1.16821	0.86925	1.71951	15.2359	2.95621	1.75654e-07	3.17641	11.5855	1.78044	H2B-1J			3.66368	1.16821				8.47771	2.95621
H2B-1K	HIST1H2BK	histone cluster 1, H2bk	839	790.4	0.997319	62.2323	90.5866	0.539602	2.17942e-05	49.7941	82.5942	0.726862	0.00267031	55.5829	62.8052	0.175422	H2B-1K	76.4095	0.539602						66.1942	0.726862
H2B-1L	HIST1H2BL	histone cluster 1, H2bl	453	404.43	0.713249	1.44801	3.3011	1.05551	3.24933e-07	1.15866	6.63983	2.26853	6.24087e-10	2.01992	5.04868	1.22083	H2B-1L			2.37455	1.05551				3.89925	2.26853
H2B-1M	HIST1H2BM	histone cluster 1, H2bm	446	397.43													H2B-1M
H2B-1N	HIST1H2BN	histone cluster 1, H2bn	449	400.43	9.52022e-09	2.25158	6.8593	1.49933	9.00448e-11	1.80129	1.97389	0.115104	4.34799e-10	4.20516	1.50003	-1.34511	H2B-1N			4.55544	1.49933				1.88759	0.115104
H2B-2A	HIST2H2BA	histone cluster 2, H2ba (pseudogene)	515	466.42													H2B-2A
H2B-2C	HIST2H2BC	histone cluster 2, H2bc (pseudogene)	582	533.41	0.518877	4.14414	5.28418	0.330695	7.27826e-11	3.31659	4.32159	0.355526	6.7476e-12	3.24792	3.28654	0.01572	H2B-2C			4.71416	0.330695				3.81909	0.355526
H2B-2E	HIST2H2BE	histone cluster 2, H2be	2223	2174.4	1.34641e-06	4.26228	13.6395	1.61537	0.695391	3.41149	18.5746	2.35273	8.7241e-11	8.35328	14.1233	0.738652	H2B-2E			8.95089	1.61537				10.993	2.35273
H2B-2F	HIST2H2BF	histone cluster 2, H2bf	999	950.4	1	1.52307	13.8635	2.97082	0.951237	1.21812	14.7167	3.32368	6.64376e-12	8.5073	11.1925	0.384818	H2B-2F	7.69329	2.97082				7.96741	3.32368
H2B-3A	HIST3H2BB	histone cluster 3, H2bb	452	403.43													H2B-3A
H3.1	HIST1H3A	histone cluster 1, H3a	469	420.43	1.11575e-10	0.362623	0.315669	-0.109261	2.07228e-10	0.290028	0.852182	0.990372	2.91072e-11	0.193602	0.648279	0.976041	H3.1
H3.1	HIST1H3B	histone cluster 1, H3b	472	423.43	0.963124	1.29211	4.61832	1.63887	0.999417	1.0341	8.74275	2.77977	0.403012	2.83402	6.6487	1.15468	H3.1	2.95521	1.63887				4.88842	2.77977
H3.1	HIST1H3C	histone cluster 1, H3c	459	410.43	1.561e-10	0.588533	1.6222	1.12999	3.48639e-07	0.471122	4.95873	2.80258	1.91276e-10	0.994959	3.77084	1.67044	H3.1			1.10537	1.12999				2.71493	2.80258
H3.1	HIST1H3D	histone cluster 1, H3d	921	872.4	2.08997e-06	1.25086	7.52185	2.34861	1	1.00155	15.6595	3.63695	0.926079	4.61192	11.9061	1.31737	H3.1			4.38636	2.34861		8.33052	3.63695
H3.1	HIST1H3E	histone cluster 1, H3e	462	413.43													H3.1
H3.1	HIST1H3F	histone cluster 1, H3f	466	417.43													H3.1
H3.1	HIST1H3G	histone cluster 1, H3g	467	418.43													H3.1
H3.1	HIST1H3H	histone cluster 1, H3h	473	424.43	5.51074e-11	1.64928	2.2974	0.417641	0.999647	1.32	7.61851	2.30372	0.915221	1.40911	5.793	1.84827	H3.1			1.97334	0.417641		4.46925	2.30372
H3.1	HIST1H3I	histone cluster 1, H3i	477	428.43	7.5983e-09	0.327432	3.29554	2.55512	0.268766	0.261844	9.24114	4.13593	2.27215e-09	2.02064	7.02605	1.66854	H3.1			1.81149	2.55512				4.75149	4.13593
H3.1	HIST1H3J	histone cluster 1, H3j	478	429.43	2.70959e-09	0.239806	2.2919	2.30427	2.10277e-05	0.192032	5.1608	3.52769	9.56097e-11	1.40366	3.92465	1.32216	H3.1			1.26585	2.30427				2.67642	3.52769
H3.1T	HIST3H3	histone cluster 3, H3	481	432.42													H3.1T
H3.2	HIST2H3A	histone cluster 2, H3a	507	458.42	1.70988e-07	1.13227	6.53698	2.27019	0.000280394	0.905876	8.72655	2.92533	2.04782e-11	4.01074	6.63732	0.689426	H3.2			3.83462	2.27019				4.81621	2.92533
H3.2	HIST2H3C	histone cluster 2, H3c	507	458.42	1.70988e-07	1.13227	6.53698	2.27019	0.000280394	0.905876	8.72655	2.92533	2.04782e-11	4.01074	6.63732	0.689426	H3.2			3.83462	2.27019				4.81621	2.92533
H3.2	HIST2H3D	histone cluster 2, H3d	457	408.43	6.78129e-07	0.36405	5.24807	3.09928	0.999992	0.291101	7.48048	3.76502	0.23504	3.22583	5.68695	0.767821	H3.2			2.80606	3.09928		3.88579	3.76502
H4	HIST1H4A	histone cluster 1, H4a	372	323.47	3.62378e-10	0	0.651374	1.72984	4.52113e-08	0	2.59469	3.36128	7.1328e-11	0.400195	1.97334	1.73315	H4								1.29734	3.36128
H4	HIST1H4B	histone cluster 1, H4b	357	308.48	9.25428e-10	0.392355	2.2974	1.93682	4.517e-07	0.314081	4.4238	2.98572	4.07887e-11	1.40911	3.36387	1.11078	H4			1.34488	1.93682				2.36894	2.98572
H4	HIST1H4C	histone cluster 1, H4c	390	341.46	1.67062e-09	1.0502	4.27015	1.7734	0.992774	0.840444	5.73387	2.42453	0.204901	2.61636	4.36013	0.680568	H4			2.66018	1.7734		3.28716	2.42453
H4	HIST1H4D	histone cluster 1, H4d	367	318.47	7.55407e-11	0.798607	1.31032	0.559659	0.937166	0.6391	2.81414	1.75157	0.279804	0.802323	2.14098	1.164	H4			1.05446	0.559659				1.72662	1.75157
H4	HIST1H4E	histone cluster 1, H4e	377	328.47	1.411e-09	0.493877	2.95983	2.06413	2.73505e-06	0.394831	5.88382	3.19179	5.31661e-11	1.81404	4.47529	1.18457	H4			1.72685	2.06413				3.13933	3.19179
H4	HIST1H4F	histone cluster 1, H4f	368	319.47													H4
H4	HIST1H4H	histone cluster 1, H4h	374	325.47	1.82325e-09	0.332891	2.64587	2.25305	4.52293e-07	0.265975	4.46636	3.1206	2.70443e-11	1.62493	3.39604	0.949674	H4			1.48938	2.25305				2.36617	3.1206
H4	HIST1H4I	histone cluster 1, H4i	370	321.47	1.95262e-10	0.900129	1.63118	0.700103	4.07579e-07	0.71985	5.4944	2.53367	3.67922e-09	1.00321	4.17696	1.81576	H4			1.26565	0.700103				3.10712	2.53367
H4	HIST1H4J	histone cluster 1, H4j	356	307.48	1.39765e-08	0	2.28707	3.19141	1.48024e-06	0	3.85469	3.8857	0.236717	1.38836	2.93377	0.947268	H4			1.14353	3.19141				1.92735	3.8857
H4	HIST1H4K	histone cluster 1, H4k	354	305.49	0.895501	3.52818	8.16869	1.14939	0.992089	2.82343	8.95056	1.57265	0.155982	5.0253	6.8042	0.417407	H4			5.84844	1.14939		5.88699	1.57265
H4	HIST1H4L	histone cluster 1, H4l	364	315.48	0.670054	0.588533	0.335706	-0.503066	9.49722e-09	0.471122	3.39576	2.29578	4.44039e-09	0.206593	2.58295	2.6176	H4								1.93344	2.29578
H4	HIST2H4A	histone cluster 2, H4a	396	347.45	3.30348e-07	1.82786	8.17699	2.00378	2.15655e-06	1.46295	8.22231	2.28652	6.30948e-12	5.01121	6.25346	0.304428	H4			5.00242	2.00378				4.84263	2.28652
H4	HIST2H4B	histone cluster 2, H4b	396	347.45	3.30348e-07	1.82786	8.17699	2.00378	2.15655e-06	1.46295	8.22231	2.28652	6.30948e-12	5.01121	6.25346	0.304428	H4			5.00242	2.00378				4.84263	2.28652
H4	HIST4H4	histone cluster 4, H4	412	363.45	2.85897e-10	0	0.326724	1.11246	1				6.31072e-11	0.198337	0	-0.780019	H4
H4-1G	HIST1H4G	histone cluster 1, H4g	367	318.47					2								H4-1G
